# A temperature sensitive mutation in the CstF77 subunit of the polyadenylation complex reveals the critical function of mRNA 3’ end formation for a robust heat stress response in plants

**DOI:** 10.1101/2021.10.31.466691

**Authors:** Minsoo Kim, John Swenson, Fionn McLoughlin, Elizabeth Vierling

## Abstract

**Background:** Heat Shock Protein 101 (HSP101) in plants and orthologs in bacteria (Caseinolytic peptidase B, ClpB) and yeast (Hsp104) are essential for thermotolerance. To investigate molecular mechanisms of thermotolerance involving HSP101, we performed a suppressor screen in *Arabidopsis thaliana* of a semi-dominant, missense HSP101 allele, *hot1-4* (A499T). Plants carrying the *hot1-4* mutation are more heat-sensitive than an HSP101 null mutant (*hot1-3*), indicating the toxicity of *hot1-4* allele.

**Results:** We report that one suppressor (*shot2, suppressor of hot1-4 2*) has a temperature-sensitive, missense mutation (E170K) in the CstF77 (Cleavage stimulation factor 77) subunit of the polyadenylation complex, which is critical for 3’ end maturation of pre-mRNA. RNA-Seq analysis of total RNA depleted of ribosomes reveals that heat treatment causes transcriptional readthrough events in *shot2*, specifically in highly heat-induced genes, including the toxic *hot1-4* gene. In addition, failure of correct transcript processing leads to reduced accumulation of many HSP RNAs and proteins, suppressing heat sensitivity of the *hot1-4* mutant, due to reduction of the toxic mutant HSP101 protein. Notably, the *shot2* mutation makes plants more sensitive to heat stress in the HSP101 null (*hot1-3*) and wild-type backgrounds correlated with the reduced expression of other heat-inducible genes required for thermotolerance.

**Conclusions:** Our study reveals the critical function of CstF77 for 3’ end formation of mRNA during heat stress, as well as the dominant role of HSP101 in dictating the outcome of severe heat stress in plants.
