## Supplemental Table 6 for "A temperature sensitive mutation in the CstF77 subunit of the polyadenylation complex reveals the critical function of mRNA 3’ end formation for a robust heat stress response in plants"

### Sheet: Top200_sort_cutree
Table S6. Top200 most variable genes
Z scores of log2(counts per million) are shown.
hRT: hot1-4_RT; s2RT: hot1-4shot2_RT; hH: hot1-4_Heat; s2H: hot1-4shot2_Heat
upstream gene: heat-induced upstream genes of cluster 2 genes
AGI	cluster	Gene	Description	hRT1	hRT2	hRT3	s2RT1	s2RT2	s2RT3	hH1	hH2	hH3	s2H1	s2H2	s2H3	upstream gene		Detected in Table S8?
AT4G12400	1	Hop3	stress-inducible protein;(source:Araport11)	-0.928176	-1.01764	-0.98441	-0.938608	-0.93708	-0.916521	1.06853	1.0737	1.05796	0.844197	0.827725	0.850321
AT5G52640	1	HSP90.1	heat shock-like protein;(source:Araport11)	-1.02453	-0.997638	-0.975131	-0.959462	-0.897412	-0.858175	1.08347	1.0798	1.08588	0.81942	0.809154	0.83462
AT1G54050	1	AT1G54050	HSP20-like chaperones superfamily protein;(source:Araport11)	-0.978535	-0.911422	-0.914528	-0.998369	-0.949299	-0.989585	0.993117	0.981967	0.956687	0.939225	0.92021	0.950532
AT2G47180	1	GolS1	galactinol synthase 1;(source:Araport11)	-0.858529	-0.857908	-0.881612	-0.914528	-0.951156	-1.00607	1.30538	1.32184	1.33676	0.478356	0.485679	0.541795
AT2G32120	1	HSP70T-2	heat-shock protein 70T-2;(source:Araport11)	-0.888891	-1.01087	-0.942296	-0.926227	-0.929911	-0.995044	1.12636	1.1396	1.10632	0.758473	0.775527	0.78696
AT5G15450	1	CLPB3	casein lytic proteinase B3;(source:Araport11)	-0.940278	-0.937856	-0.923062	-0.954071	-0.942926	-1.01748	1.09812	1.07421	1.08011	0.834764	0.799976	0.828499
AT3G24500	1	MBF1C	multiprotein bridging factor 1C;(source:Araport11)	-1.02234	-0.983607	-0.893769	-0.964239	-0.942812	-0.879284	1.1273	1.13827	1.13338	0.73048	0.761643	0.794968
AT3G07090	1	AT3G07090	PPPDE putative thiol peptidase family protein;(source:Araport11)	-0.967153	-0.91111	-0.919781	-0.955755	-0.917601	-0.895534	1.27214	1.2693	1.23957	0.583599	0.572172	0.630153
AT5G48570	1	AT5G48570	FKBP-type peptidyl-prolyl cis-trans isomerase family protein;(source:Araport11)	-1.06586	-0.999358	-0.890444	-0.926541	-0.919474	-0.937145	0.9736	0.949201	0.941446	0.96491	0.938751	0.970916
AT1G30070	1	AT1G30070	SGS domain-containing protein;(source:Araport11)	-0.980562	-0.926434	-0.944914	-0.985182	-0.935546	-0.935673	1.13351	1.10532	1.05728	0.840941	0.783192	0.788073
AT1G71000	1	AT1G71000	Chaperone DnaJ-domain superfamily protein;(source:Araport11)	-0.946052	-0.945916	-0.89476	-1.02323	-1.02323	-0.901068	1.04148	1.02166	0.979754	0.878801	0.892981	0.919573
AT1G17870	1	EGY3	ethylene-dependent gravitropism-deficient and yellow-green-like 3;(source:Araport11)	-0.88131	-0.993679	-1.05998	-0.884169	-0.928561	-0.955482	1.11446	1.11397	1.06817	0.825909	0.78435	0.796322
AT1G03070	1	AT1G03070	Bax inhibitor-1 family protein;(source:Araport11)	-0.865024	-0.934027	-0.939979	-0.941397	-1.02434	-1.02434	1.04427	1.0333	1.02544	0.849499	0.861539	0.915054
AT5G12110	1	AT5G12110	elongation factor 1-beta 1;(source:Araport11)	-0.903037	-0.92292	-0.990261	-0.931484	-0.978689	-1.00816	1.05553	1.02619	0.971603	0.932884	0.860144	0.888192
AT1G07350	1	SR45a	RNA-binding (RRM/RBD/RNP motifs) family protein;(source:Araport11)	-0.914283	-0.963596	-0.906341	-0.956835	-0.97792	-0.997871	1.12068	1.08271	1.02882	0.814334	0.805513	0.864784
AT3G09350	1	Fes1A	Fes1A;(source:Araport11)	-0.965299	-1.02334	-0.864807	-0.956266	-1.01861	-0.900583	1.05179	1.04383	1.00847	0.855652	0.879309	0.88985
AT3G53230	1	AtCDC48B	ATPase, AAA-type, CDC48 protein;(source:Araport11)	-1.0308	-1.00349	-1.05365	-0.906383	-0.835252	-0.890624	1.01713	1.04401	1.07572	0.828877	0.871061	0.883407
AT2G19310	1	AT2G19310	HSP20-like chaperones superfamily protein;(source:Araport11)	-0.929267	-0.9147	-0.789169	-0.972202	-1.00379	-0.860796	1.30562	1.34155	1.3093	0.480289	0.506301	0.526874
AT3G16050	1	PDX1.2	pyridoxine biosynthesis 1.2;(source:Araport11)	-0.857151	-0.879706	-0.952057	-0.910256	-0.874309	-1.06532	1.30626	1.29744	1.21883	0.567688	0.572546	0.576043
AT3G12050	1	AT3G12050	Aha1 domain-containing protein;(source:Araport11)	-0.989656	-0.93362	-0.886296	-0.934692	-1.01198	-0.962755	1.09416	1.09618	1.02315	0.843934	0.815082	0.846505
AT5G35320	1	AT5G35320	DBH-like monooxygenase;(source:Araport11)	-0.91911	-0.874254	-0.880972	-0.919392	-1.09443	-0.975884	1.19177	1.17045	1.10008	0.689818	0.747489	0.764433
AT3G08970	1	ATERDJ3A	DNAJ heat shock N-terminal domain-containing protein;(source:Araport11)	-0.993392	-0.910956	-0.749194	-1.02152	-0.978228	-1.07243	0.981508	1.00265	0.974149	0.910753	0.908111	0.948547
AT5G37670	1	AT5G37670	HSP20-like chaperones superfamily protein;(source:Araport11)	-1.21533	-0.927066	-0.915017	-0.846291	-0.886282	-0.836059	1.19499	1.19877	1.14059	0.706646	0.669688	0.715369
AT4G09150	1	AT4G09150	T-complex protein 11;(source:Araport11)	-0.908162	-0.92762	-0.945264	-0.93996	-0.975428	-1.02952	0.893149	0.825651	0.851704	1.04527	1.01971	1.09047
AT2G37180	1	RD28	Aquaporin-like superfamily protein;(source:Araport11)	-1.01697	-1.00887	-1.07728	-0.871545	-0.828019	-0.729971	1.23009	1.28872	1.2761	0.571033	0.596499	0.570203
AT5G47610	1	AT5G47610	RING/U-box superfamily protein;(source:Araport11)	-0.882387	-0.851494	-0.71408	-1.10323	-0.930727	-0.87719	1.35266	1.36505	1.37939	0.35258	0.456705	0.452717
AT1G79920	1	Hsp70-15	Heat shock protein 70 (Hsp 70) family protein;(source:Araport11)	-0.9792	-0.954733	-0.880516	-0.962746	-0.966274	-0.981599	1.11752	1.0419	0.998958	0.886081	0.823676	0.856933
AT5G58070	1	TIL	temperature-induced lipocalin;(source:Araport11)	-0.918959	-1.02472	-1.03132	-0.813626	-0.834721	-0.838809	1.28882	1.33947	1.32236	0.444444	0.467338	0.599719
AT1G67360	1	AT1G67360	Rubber elongation factor protein (REF);(source:Araport11)	-1.01728	-1.0167	-0.93086	-0.96864	-0.98204	-0.75708	1.14654	1.15253	1.11169	0.715952	0.734779	0.811104
AT3G22840	1	ELIP1	Chlorophyll A-B binding family protein;(source:Araport11)	-0.944476	-1.0691	-0.912582	-0.916918	-0.883293	-0.885427	1.17597	1.18146	1.28314	0.589764	0.689995	0.691472
AT4G36990	1	HSF4	heat shock factor 4;(source:Araport11)	-0.860358	-1.00639	-1.07187	-0.892201	-0.938922	-0.893553	1.13717	1.15779	1.17439	0.691608	0.716549	0.78579
AT5G12020	1	HSP17.6II	17.6 kDa class II heat shock protein;(source:Araport11)	-0.98762	-0.98762	-0.850908	-0.98762	-0.98762	-0.857621	1.20001	1.15765	1.14141	0.716396	0.702453	0.741099
AT4G11660	1	AT-HSFB2B	winged-helix DNA-binding transcription factor family protein;(source:Araport11)	-0.941473	-0.929481	-0.926281	-0.870249	-1.01417	-1.0097	1.12728	1.12905	1.10314	0.7143	0.756838	0.860741
AT1G66080	1	AT1G66080	hikeshi-like protein;(source:Araport11)	-1.05076	-0.942535	-0.902788	-1.06223	-0.821772	-0.927255	1.099	1.10891	1.02189	0.853836	0.81759	0.806116
AT1G52560	1	AT1G52560	HSP20-like chaperones superfamily protein;(source:Araport11)	-1.04617	-0.858595	-0.972826	-0.974059	-0.964262	-0.922104	0.926212	0.953534	0.971393	0.915649	0.962189	1.00904
AT2G46240	1	BAG6	BCL-2-associated athanogene 6;(source:Araport11)	-0.854399	-0.919925	-1.06804	-0.957822	-0.970747	-0.963755	1.02781	0.994631	0.976865	0.903195	0.904379	0.927811
AT1G52870	1	AT1G52870	Peroxisomal membrane 22 kDa (Mpv17/PMP22) family protein;(source:Araport11)	-0.922432	-0.92415	-1.05945	-0.907329	-0.980464	-0.925263	1.07338	1.04775	1.0753	0.787719	0.85586	0.879079
AT3G25230	1	ROF1	rotamase FKBP 1;(source:Araport11)	-0.984555	-0.959743	-0.814702	-0.962763	-1.02692	-0.920596	1.18089	1.15964	1.11142	0.785329	0.704462	0.727537
AT1G53540	1	AT1G53540	HSP20-like chaperones superfamily protein;(source:Araport11)	-0.972167	-0.993414	-1.08462	-0.934547	-0.943775	-0.753502	1.10083	1.12299	1.13313	0.755674	0.772892	0.796508
AT4G27670	1	HSP21	heat shock protein 21;(source:Araport11)	-1.0472	-0.972574	-0.977491	-0.881083	-1.0472	-0.789811	1.03099	1.04788	1.0749	0.821664	0.863778	0.876136
AT5G02490	1	Hsp70-2	Heat shock protein 70 (Hsp 70) family protein;(source:Araport11)	-0.921942	-1.03981	-0.859372	-0.96219	-0.956504	-0.980533	0.899904	0.812582	0.833708	1.1096	1.01569	1.04886
AT3G44110	1	J3	DNAJ homologue 3;(source:Araport11)	-0.936193	-0.963104	-0.862783	-0.932349	-0.992764	-1.01386	1.1047	1.10686	1.11512	0.780705	0.782378	0.81129
AT5G47830	1	AT5G47830	hypothetical protein;(source:Araport11)	-0.992543	-0.930696	-0.951066	-0.960721	-0.887142	-0.897971	1.21204	1.21044	1.20637	0.574456	0.660811	0.756019
AT4G15420	1	AT4G15420	Ubiquitin fusion degradation UFD1 family protein;(source:Araport11)	-0.829184	-0.930345	-1.02745	-0.933111	-0.899569	-1.04448	1.16799	1.16885	1.12906	0.688446	0.727342	0.782456
AT2G42270	1	AT2G42270	U5 small nuclear ribonucleoprotein helicase;(source:Araport11)	-0.856965	-0.886467	-0.975006	-1.00608	-0.848311	-0.99844	1.26351	1.22055	1.26269	0.542372	0.597774	0.684374
AT1G55530	1	AT1G55530	RING/U-box superfamily protein;(source:Araport11)	-1.06856	-0.930378	-0.905264	-0.894913	-1.01438	-0.922344	0.944285	0.958867	0.966253	0.888678	0.955117	1.02264
AT5G25450	1	AT5G25450	Cytochrome bd ubiquinol oxidase, 14kDa subunit;(source:Araport11)	-1.02166	-0.818306	-0.787692	-1.12771	-0.864927	-0.959841	1.22936	1.26158	1.19173	0.59931	0.640995	0.657167
AT5G51440	1	AT5G51440	HSP20-like chaperones superfamily protein;(source:Araport11)	-1.0454	-0.987272	-0.911779	-1.12406	-0.785554	-0.828508	1.12012	1.12525	1.07058	0.786763	0.783219	0.796641
AT4G21320	1	HSA32	Aldolase-type TIM barrel family protein;(source:Araport11)	-0.949541	-0.860979	-0.878069	-1.09496	-0.80411	-1.13189	0.939191	0.910912	0.924729	0.949254	0.983477	1.01198
AT3G23920	1	BAM1	beta-amylase 1;(source:Araport11)	-0.890723	-1.00254	-1.0127	-0.876435	-0.948928	-0.996441	1.00444	1.03096	1.03769	0.793972	0.883505	0.977194
AT1G62730	1	AT1G62730	Terpenoid synthases superfamily protein;(source:Araport11)	-1.13724	-0.969864	-0.961873	-0.92936	-0.946299	-0.780101	0.966889	0.98522	0.987095	0.86262	0.94912	0.973793
AT1G16030	1	Hsp70b	heat shock protein 70B;(source:Araport11)	-1.00044	-0.946748	-0.916828	-0.991164	-1.02458	-0.848016	1.05011	1.04411	1.01999	0.854699	0.866274	0.89259
AT5G22060	1	J2	DNAJ homologue 2;(source:Araport11)	-0.918681	-0.914244	-0.902382	-0.902619	-0.862942	-1.002	1.3161	1.29513	1.29629	0.521669	0.49148	0.582187
AT1G55960	1	AT1G55960	Polyketide cyclase/dehydrase and lipid transport superfamily protein;(source:Araport11)	-0.988459	-0.951661	-0.883358	-1.01569	-0.873222	-1.00709	0.787323	0.860535	0.884797	1.06684	1.06402	1.05596
AT5G11680	1	AT5G11680	classical AGP protein;(source:Araport11)	-1.01575	-0.935888	-0.95803	-0.927595	-0.833062	-0.933599	1.17478	1.20841	1.28164	0.586416	0.61808	0.734598
AT5G53400	1	BOB1	HSP20-like chaperones superfamily protein;(source:Araport11)	-1.01296	-1.01124	-0.920746	-0.812115	-0.932959	-0.977869	1.13614	1.14836	1.1747	0.739993	0.704638	0.76405
AT5G24120	1	SIGE	sigma factor E;(source:Araport11)	-0.806304	-0.900029	-1.08431	-0.909922	-0.920824	-1.10417	0.960509	0.995898	0.97566	0.915145	0.962924	0.915426
AT5G35460	1	AT5G35460	membrane protein;(source:Araport11)	-0.92621	-0.924484	-0.959331	-0.963486	-0.970351	-0.994638	1.05322	0.920749	1.01587	0.902375	0.93427	0.912019
AT5G56030	1	HSP81-2	heat shock protein 81-2;(source:Araport11)	-0.964476	-0.958355	-0.764759	-1.02359	-0.987585	-0.890806	1.23391	1.23098	1.23149	0.634152	0.610118	0.648922
AT1G64500	1	AT1G64500	Glutaredoxin family protein;(source:Araport11)	-0.964746	-0.963568	-0.802599	-1.09168	-1.03972	-0.859373	0.904891	0.900188	0.89201	1.0167	0.929942	1.07796
AT3G63350	1	AT-HSFA7B	winged-helix DNA-binding transcription factor family protein;(source:Araport11)	-0.943143	-1.03463	-1.03463	-0.884654	-1.03463	-0.792229	1.04771	1.01148	0.981662	0.842829	0.899358	0.940865
AT2G41250	1	AT2G41250	Haloacid dehalogenase-like hydrolase (HAD) superfamily protein;(source:Araport11)	-1.00911	-1.193	-0.948681	-0.868459	-0.765525	-0.917872	0.87023	0.876682	0.839977	1.07041	1.08102	0.964315
AT1G62740	1	Hop2	stress-inducible protein;(source:Araport11)	-0.83511	-0.900454	-0.844402	-1.05646	-0.890001	-1.05062	1.26427	1.19219	1.25865	0.585935	0.586015	0.689993
AT4G22240	1	AT4G22240	Plastid-lipid associated protein PAP / fibrillin family protein;(source:Araport11)	-1.00529	-0.9268	-0.928323	-0.802639	-0.796087	-0.9911	1.29133	1.31461	1.37371	0.476611	0.450067	0.543902
AT1G74310	1	HSP101	heat shock protein 101;(source:Araport11)	-0.967264	-0.985999	-0.904408	-1.02169	-0.982347	-0.84846	1.10029	1.08637	1.07583	0.817072	0.80483	0.825771
AT4G02890	1	UBQ14	Ubiquitin family protein;(source:Araport11)	-0.829026	-0.84956	-1.01818	-0.944534	-0.864433	-1.05615	1.27323	1.27908	1.20598	0.560454	0.598411	0.644736
AT4G04020	1	FIB	fibrillin;(source:Araport11)	-1.00081	-1.02654	-0.945785	-1.01095	-0.864269	-0.805527	1.274	1.17762	1.00936	0.749653	0.715641	0.727612
AT5G47120	1	BI1	BAX inhibitor 1;(source:Araport11)	-1.10399	-1.11398	-0.999992	-0.745345	-0.747205	-0.92459	1.17071	1.15512	1.1277	0.65319	0.750887	0.777505
AT1G10170	1	NFXL1	NF-X-like 1;(source:Araport11)	-0.689778	-0.873921	-0.848096	-0.860159	-0.675929	-0.650561	1.55776	1.51915	1.62735	-0.165949	-0.0377236	0.0978619
AT5G58770	1	cPT4	Undecaprenyl pyrophosphate synthetase family protein;(source:Araport11)	-0.8093	-0.727423	-0.920837	-0.806908	-0.946199	-1.33209	1.21022	1.24202	1.20667	0.651329	0.616296	0.616218
AT1G21550	1	AT1G21550	Calcium-binding EF-hand family protein;(source:Araport11)	-0.947537	-0.947155	-1.01022	-0.886231	-1.12722	-0.781082	1.08422	1.1289	1.01316	0.791989	0.812803	0.868377
AT1G66330	1	AT1G66330	senescence-associated family protein;(source:Araport11)	-0.813452	-1.02919	-0.847701	-1.0456	-0.970779	-1.01513	0.853611	0.93652	0.868493	0.959678	1.03141	1.07214
AT1G66510	1	AT1G66510	AAR2 protein family;(source:Araport11)	-0.856747	-1.01662	-0.95177	-0.90601	-0.915299	-1.07398	1.00497	1.00609	1.10527	0.790155	0.882535	0.931405
AT1G78380	1	GSTU19	glutathione S-transferase TAU 19;(source:Araport11)	-0.919368	-0.978735	-1.02102	-0.857062	-0.860807	-0.997001	1.09343	1.18454	1.28881	0.704954	0.69097	0.671291
AT4G03430	1	EMB2770	pre-mRNA splicing factor-like protein;(source:Araport11)	-0.729287	-0.887329	-0.862221	-0.872126	-0.818448	-0.969146	1.39503	1.42424	1.5365	0.135952	0.27566	0.371172
AT5G37340	1	AT5G37340	ZPR1 zinc-finger domain protein;(source:Araport11)	-1.04232	-0.951671	-0.915336	-0.797056	-1.09438	-0.865295	0.87902	0.691066	0.698574	1.09118	1.14543	1.16079
AT2G41160	1	AT2G41160	Ubiquitin-associated (UBA) protein;(source:Araport11)	-0.984783	-0.901149	-1.00119	-0.878808	-1.0213	-0.947848	0.982334	0.933542	0.843452	0.968544	0.975542	1.03166
AT3G53830	1	AT3G53830	Regulator of chromosome condensation (RCC1) family protein;(source:Araport11)	-0.792422	-1.07556	-0.791172	-0.963177	-1.28108	-0.787418	0.986308	0.957693	0.916721	0.949403	0.933184	0.947528
AT5G01180	1	PTR5	peptide transporter 5;(source:Araport11)	-0.986956	-0.958888	-1.05296	-0.934441	-0.961367	-0.833821	0.952599	0.960144	1.02556	0.847471	0.874376	1.06829
AT1G09140	1	SR30	SERINE-ARGININE PROTEIN 30;(source:Araport11)	-0.815124	-0.893269	-1.03777	-0.906703	-1.00107	-1.06378	0.97609	0.853563	0.797585	1.00609	1.00509	1.0793
AT5G17300	1	RVE1	Homeodomain-like superfamily protein;(source:Araport11)	-0.907091	-0.708292	-0.908351	-0.975895	-0.921859	-1.21603	0.849098	0.704174	0.658047	1.09959	1.11863	1.20797
AT3G23990	1	HSP60	heat shock protein 60;(source:Araport11)	-1.06683	-0.893734	-0.717198	-1.00709	-0.989922	-0.872476	1.29177	1.27009	1.20694	0.607054	0.596781	0.574609
AT2G27580	1	AT2G27580	A20/AN1-like zinc finger family protein;(source:Araport11)	-0.942524	-1.00559	-1.02966	-0.915228	-0.773739	-0.951088	1.10217	1.2492	1.25209	0.668681	0.629381	0.716313
AT5G09590	1	MTHSC70-2	mitochondrial HSO70 2;(source:Araport11)	-1.0439	-0.993804	-0.818174	-1.00393	-0.952921	-0.869043	1.15602	1.13498	1.09675	0.771127	0.747888	0.775003
AT4G08870	1	ARGAH2	Arginase/deacetylase superfamily protein;(source:Araport11)	-0.956768	-1.07877	-1.02463	-0.847143	-0.858866	-0.952184	0.970403	0.942522	0.757712	1.09096	0.988713	0.968057
AT1G68830	1	STN7	Serine/Threonine kinase domain protein;(source:Araport11)	-0.806257	-0.919957	-0.912432	-1.0413	-0.923113	-1.11564	0.883095	0.842126	0.903425	1.0478	0.993527	1.04872
AT1G73480	1	AT1G73480	alpha/beta-Hydrolases superfamily protein;(source:Araport11)	-1.11735	-0.940953	-0.843736	-0.948172	-0.885359	-0.934905	0.807927	0.697688	0.776351	1.02543	1.10565	1.25742
AT5G54940	1	AT5G54940	Translation initiation factor SUI1 family protein;(source:Araport11)	-0.798119	-1.04374	-1.02708	-0.913412	-0.998024	-0.922965	1.14218	1.0817	0.996552	0.764444	0.796797	0.921663
AT1G22985	1	CRF7	Integrase-type DNA-binding superfamily protein;(source:Araport11)	-0.907467	-1.04631	-0.902715	-0.874944	-0.974336	-0.69061	1.30331	1.29713	1.42948	0.361856	0.415989	0.588615
AT4G02920	1	AT4G02920	hypothetical protein;(source:Araport11)	-1.04199	-0.926476	-0.832885	-0.957648	-0.957261	-1.00639	1.08487	1.05669	1.0046	0.874916	0.856345	0.845221
AT3G14200	1	AT3G14200	Chaperone DnaJ-domain superfamily protein;(source:Araport11)	-0.694769	-0.886203	-1.01478	-0.878505	-1.04439	-1.05839	1.31947	1.23522	1.11152	0.630998	0.645957	0.633879
AT2G36460	1	FBA6	Aldolase superfamily protein;(source:Araport11)	-0.921727	-0.961692	-0.752911	-0.937777	-0.883096	-0.726734	1.46049	1.38018	1.47451	0.253576	0.2545	0.360683
AT2G29340	1	AT2G29340	NAD-dependent epimerase/dehydratase family protein;(source:Araport11)	-1.02347	-0.924173	-0.793623	-0.957169	-0.953622	-1.02501	0.673632	0.737732	0.889964	1.07569	1.14421	1.15584
AT5G64170	1	AT5G64170	dentin sialophosphoprotein-like protein;(source:Araport11)	-0.989571	-1.01187	-0.712086	-1.10058	-0.935373	-0.957344	0.865293	0.804236	0.922986	1.00362	1.00585	1.10483
AT4G36530	1	AT4G36530	alpha/beta-Hydrolases superfamily protein;(source:Araport11)	-0.906765	-0.930615	-0.872244	-0.99818	-1.03738	-0.993251	0.949864	0.997821	0.958171	0.93824	0.921594	0.972748
AT4G23493	1	AT4G23493	hypothetical protein;(source:Araport11)	-1.04373	-0.95214	-1.05873	-0.839012	-0.734655	-1.07069	1.03706	1.03144	1.09459	0.786858	0.815355	0.933641
AT3G57880	1	AT3G57880	Calcium-dependent lipid-binding (CaLB domain) plant phosphoribosyltransferase family protein;(source:Araport11)	-0.754981	-0.776213	-0.919936	-0.804931	-0.8221	-1.0665	1.4142	1.46542	1.46907	0.295166	0.219599	0.281197
AT2G33590	1	CRL1	NAD(P)-binding Rossmann-fold superfamily protein;(source:Araport11)	-0.815812	-0.905941	-1.17152	-0.82855	-0.898109	-1.08489	1.0355	1.03181	1.04329	0.870999	0.826618	0.896606
AT5G01410	1	RSR4	Aldolase-type TIM barrel family protein;(source:Araport11)	-0.754729	-0.817658	-0.927343	-0.928506	-0.961154	-1.04207	1.22142	1.34105	1.42629	0.568424	0.42942	0.444858
AT5G43850	1	ARD4	RmlC-like cupins superfamily protein;(source:Araport11)	-0.933507	-0.988194	-0.948063	-0.911701	-1.10921	-0.829022	0.930828	0.946432	0.767994	1.04705	0.992302	1.0351
AT1G65980	1	TPX1	thioredoxin-dependent peroxidase 1;(source:Araport11)	-0.951511	-1.04487	-0.972564	-0.858662	-0.834136	-0.974492	1.1793	1.1626	1.20488	0.591984	0.683511	0.813956
AT5G18340	1	AT5G18340	ARM repeat superfamily protein;(source:Araport11)	-0.765678	-0.963149	-1.15848	-0.914093	-0.897356	-1.01703	0.946339	0.959709	1.05544	0.839902	0.943051	0.971344
AT1G79550	1	PGK	phosphoglycerate kinase;(source:Araport11)	-0.978902	-1.07133	-0.8297	-0.97567	-0.87508	-0.903589	1.25398	1.21146	1.09112	0.703648	0.715562	0.658508
AT4G08230	1	AT4G08230	glycine-rich protein;(source:Araport11)	-0.78203	-0.859513	-0.855617	-0.893588	-1.09774	-1.20388	0.985419	1.06711	1.08226	0.819903	0.89771	0.839962
AT4G02550	1	AT4G02550	Myb/SANT-like DNA-binding domain protein;(source:Araport11)	-0.828546	-0.841012	-1.03919	-0.943874	-0.934626	-0.999465	1.13245	1.1528	1.37546	0.519262	0.686548	0.720199
AT2G46830	1	CCA1	circadian clock associated 1;(source:Araport11)	-0.879866	-0.795955	-0.960805	-0.82835	-0.88226	-1.34044	0.909859	0.949473	0.853367	0.992264	0.985336	0.997378
AT3G15340	1	PPI2	proton pump interactor 2;(source:Araport11)	-1.0752	-0.762816	-1.26164	-0.839403	-0.93096	-0.816787	1.05405	1.02729	0.987086	0.813491	0.8845	0.920386
AT1G21410	1	SKP2A	F-box/RNI-like superfamily protein;(source:Araport11)	-1.07821	-0.879272	-0.894767	-0.806454	-1.07036	-0.993753	0.940252	0.833144	0.97578	0.971304	0.971873	1.03046
AT2G30480	1	AT2G30480	hypothetical protein;(source:Araport11)	-0.996992	-1.07698	-0.950831	-0.690216	-0.990359	-0.851803	0.568823	0.542017	0.733131	1.16605	1.25392	1.29324
AT3G08940	1	LHCB4.2	light harvesting complex photosystem II;(source:Araport11)	-0.828765	-0.957378	-0.850082	-0.987251	-1.00278	-1.07848	0.832544	0.856675	0.780143	1.14022	1.04662	1.04854
AT1G16040	1	AT1G16040	phosphatidylinositol-glycan biosynthesis class F-like protein;(source:Araport11)	-0.947004	-1.02024	-0.967658	-0.822772	-0.905104	-0.992873	0.885894	0.646012	0.65646	1.12492	1.13873	1.20364
AT2G21330	1	FBA1	fructose-bisphosphate aldolase 1;(source:Araport11)	-0.908948	-0.89833	-0.997297	-0.919182	-0.872558	-1.10651	0.854892	0.909799	0.705208	1.10203	1.0866	1.0443
AT2G25140	1	CLPB4	casein lytic proteinase B4;(source:Araport11)	-1.09897	-1.12783	-0.82109	-0.963393	-0.92022	-0.781598	1.04556	1.00885	0.952495	0.877909	0.914583	0.913707
AT4G26530	1	FBA5	Aldolase superfamily protein;(source:Araport11)	-0.600221	-0.833504	-0.840557	-1.11145	-1.17333	-1.08974	0.769045	0.790747	0.928502	0.92128	1.07363	1.16561
AT2G20560	1	AT2G20560	DNAJ heat shock family protein;(source:Araport11)	-1.05921	-1.12137	-0.8205	-0.938575	-0.877239	-0.898186	1.04833	1.05426	1.01439	0.852257	0.858966	0.886891
AT4G24280	1	cpHsc70-1	chloroplast heat shock protein 70-1;(source:Araport11)	-0.990937	-1.00307	-0.81242	-1.0411	-0.917265	-0.899295	1.18523	1.15185	1.12553	0.690016	0.731888	0.779567
AT4G22890	1	PGR5-LIKE A	PGR5-LIKE A;(source:Araport11)	-0.861463	-0.866751	-0.991314	-0.897996	-0.934941	-1.16161	0.79727	0.918618	0.887781	1.0124	1.06693	1.03108
AT1G23180	1	AT1G23180	ARM repeat superfamily protein;(source:Araport11)	-1.1015	-0.95993	-0.839943	-1.04363	-0.794617	-0.955586	0.919057	0.85265	0.713343	1.00883	1.05176	1.14957
AT1G75280	1	AT1G75280	NmrA-like negative transcriptional regulator family protein;(source:Araport11)	-0.898307	-0.880931	-1.00369	-1.06236	-0.920253	-0.956832	1.02979	1.05118	0.8318	1.05335	0.947117	0.809133
AT5G07330	1	AT5G07330	NFU1 iron-sulfur cluster protein;(source:Araport11)	-0.760363	-1.11674	-0.913125	-0.916218	-0.891881	-1.11674	0.954848	0.929047	1.00581	0.866562	0.940657	1.01815
AT3G28210	1	PMZ	zinc finger (AN1-like) family protein;(source:Araport11)	-0.778546	-0.991746	-1.01276	-0.668445	-0.760896	-1.17869	1.29223	1.26999	1.41637	0.372685	0.495464	0.544336
AT4G14270	1	AT4G14270	polyadenylate-binding protein interacting protein;(source:Araport11)	-1.16485	-1.01622	-0.800977	-0.848416	-0.855426	-0.847218	1.23006	1.24284	1.28988	0.512551	0.518642	0.739137
AT5G02120	1	OHP	one helix protein;(source:Araport11)	-0.966967	-1.01947	-1.06742	-0.945649	-0.851942	-0.858032	0.937076	0.838386	0.752559	1.12378	1.06577	0.99191
AT2G05100	1	LHCB2.1	photosystem II light harvesting complex protein 2.1;(source:Araport11)	-0.965195	-1.01509	-0.76464	-1.1212	-0.884098	-0.957377	0.955138	0.890748	0.749477	1.07319	1.01789	1.02116
AT4G17250	1	AT4G17250	transmembrane protein;(source:Araport11)	-0.794323	-1.10381	-0.896868	-1.22214	-0.767631	-0.82862	1.21873	1.15002	1.12502	0.646159	0.746414	0.727046
AT3G04710	1	TPR10	ankyrin repeat family protein;(source:Araport11)	-1.05696	-1.03803	-0.736291	-1.07991	-0.979339	-0.824907	1.03704	0.948759	0.951254	0.87688	0.941329	0.960174
AT5G15960	1	KIN1	stress-responsive protein (KIN1) / stress-induced protein (KIN1);(source:Araport11)	-0.889551	-1.0545	-0.983566	-0.853076	-0.808573	-1.08148	0.733755	0.769319	0.8131	0.999739	1.09167	1.26316
AT4G11570	1	AT4G11570	Haloacid dehalogenase-like hydrolase (HAD) superfamily protein;(source:Araport11)	-1.02368	-0.784799	-0.90339	-0.945678	-0.891661	-1.1557	1.00454	1.00816	1.12606	0.873305	0.791599	0.901251
AT3G17611	1	RBL14	RHOMBOID-like protein 14;(source:Araport11)	-0.841266	-1.04706	-1.11755	-0.934821	-0.792743	-0.825544	1.27599	1.26048	1.15263	0.474724	0.599975	0.795175
AT5G02810	1	PRR7	pseudo-response regulator 7;(source:Araport11)	-0.675989	-0.858922	-0.837639	-0.960137	-1.03155	-1.09463	0.573967	0.40187	0.583847	1.20515	1.29062	1.40341
AT5G49730	1	FRO6	ferric reduction oxidase 6;(source:Araport11)	-0.636548	-0.840411	-0.86998	-1.10911	-1.21574	-0.999084	0.970875	0.998119	0.714747	0.966408	1.0129	1.00782
AT1G70820	1	AT1G70820	phosphoglucomutase, putative / glucose phosphomutase;(source:Araport11)	-0.920325	-0.983786	-0.786903	-0.933084	-1.05098	-1.04205	0.745646	0.937369	1.01124	1.01114	1.03463	0.977116
AT1G23740	1	AOR	Oxidoreductase, zinc-binding dehydrogenase family protein;(source:Araport11)	-1.09426	-0.819139	-1.06305	-0.883293	-0.801758	-1.04649	1.08682	1.03018	0.965368	0.809941	0.956011	0.85967
AT3G62410	1	CP12-2	CP12 domain-containing protein 2;(source:Araport11)	-0.798093	-0.887908	-0.673119	-1.1363	-0.940557	-1.24104	0.873559	0.990196	0.835666	0.930294	1.05875	0.988555
AT1G20640	1	AT1G20640	Plant regulator RWP-RK family protein;(source:Araport11)	-0.9015	-1.06487	-0.868524	-1.01604	-1.0543	-0.807309	1.12573	0.946426	0.919257	0.803242	0.884657	1.03323
AT2G29310	1	AT2G29310	NAD(P)-binding Rossmann-fold superfamily protein;(source:Araport11)	-0.813354	-0.89768	-0.792347	-1.08168	-1.0529	-1.01294	0.794049	0.615682	0.814539	1.05016	1.17358	1.20289
AT4G29330	1	DER1	DERLIN-1;(source:Araport11)	-1.19851	-0.765046	-1.02078	-0.834018	-0.966126	-0.916791	1.10913	1.02296	0.914121	0.841178	0.876099	0.937777
AT1G14980	1	CPN10	chaperonin 10;(source:Araport11)	-0.939162	-0.824446	-0.712704	-1.09059	-0.914408	-0.9989	1.32363	1.3597	1.19065	0.62833	0.577356	0.40054
AT3G01650	1	RGLG1	RING domain ligase1;(source:Araport11)	-0.607917	-0.649495	-0.685051	-0.678098	-0.905757	-0.821337	1.53799	1.5587	1.67618	-0.297824	-0.267567	0.140174
AT4G27680	1	AT4G27680	P-loop containing nucleoside triphosphate hydrolases superfamily protein;(source:Araport11)	-0.78469	-0.903522	-0.92978	-0.989757	-0.912624	-1.10566	1.09436	1.10397	1.33667	0.628891	0.752775	0.709364
AT3G01060	1	AT3G01060	lysine-tRNA ligase;(source:Araport11)	-0.92883	-0.947367	-0.970119	-0.911451	-0.971952	-1.00153	1.01309	1.04982	0.793308	1.02361	0.944114	0.907305
AT1G15980	1	PnsB1	NDH-dependent cyclic electron flow 1;(source:Araport11)	-0.898594	-0.946151	-1.05893	-0.852703	-0.811807	-1.14769	1.04884	0.953709	0.836129	1.0106	0.949417	0.917178
AT1G35660	1	AT1G35660	erythroid differentiation factor-like protein;(source:Araport11)	-0.913185	-0.895999	-1.15624	-0.898869	-0.971467	-0.879351	0.910165	0.878703	0.87725	0.882828	1.02924	1.13693
AT5G02500	1	HSC70-1	heat shock cognate protein 70-1;(source:Araport11)	-0.933414	-0.918793	-0.609631	-0.995404	-0.904539	-0.822342	1.49514	1.48632	1.30989	0.313666	0.313648	0.265453
AT3G29240	1	AT3G29240	PPR containing protein (DUF179);(source:Araport11)	-1.02663	-0.891022	-0.874269	-0.990625	-1.06228	-0.832162	0.691366	0.723769	0.952899	0.975166	1.14017	1.19361
AT2G37970	1	SOUL-1	SOUL heme-binding family protein;(source:Araport11)	-0.915035	-1.03299	-0.994815	-0.97328	-0.972819	-0.815601	0.954405	1.10667	1.13086	0.70062	0.896764	0.915216
AT1G51400	1	AT1G51400	Photosystem II 5 kD protein;(source:Araport11)	-0.900633	-1.0262	-0.702185	-1.18587	-0.984751	-0.897345	0.90804	0.905044	0.784208	1.02631	1.04233	1.03105
AT5G04410	1	NAC2	NAC domain containing protein 2;(source:Araport11)	-0.795865	-0.9486	-0.917046	-0.822212	-0.989895	-1.01415	1.34246	1.24046	1.31652	0.427677	0.507131	0.653519
AT1G14205	1	AT1G14205	Ribosomal L18p/L5e family protein;(source:Araport11)	-1.12958	-0.954111	-0.638059	-0.827079	-0.886264	-1.24606	0.989932	0.975994	0.938155	0.914812	0.951656	0.910609
AT1G01830	1	AT1G01830	ARM repeat superfamily protein;(source:Araport11)	-0.803813	-1.04656	-1.04122	-0.880872	-1.00123	-0.953834	0.952436	0.921262	0.882057	0.932388	0.977845	1.06154
AT5G58110	1	AT5G58110	chaperone binding / ATPase activator;(source:Araport11)	-0.915629	-1.16282	-0.972003	-0.942357	-0.978517	-0.737248	1.01005	0.960063	0.839031	0.896355	0.901227	1.10184
AT5G12030	1	HSP17.6A	heat shock protein 17.6A;(source:Araport11)	-1.04367	-1.04355	-0.959246	-0.961367	-0.987577	-0.695189	1.08537	1.09524	1.0884	0.776273	0.807402	0.837909
AT3G50820	1	PSBO2	photosystem II subunit O-2;(source:Araport11)	-0.810985	-0.921764	-0.952541	-0.932772	-0.880625	-1.21373	0.906966	0.957767	0.838453	1.03848	1.02628	0.944471
AT2G05620	1	PGR5	proton gradient regulation 5;(source:Araport11)	-0.8893	-0.991619	-1.06836	-0.841163	-0.952614	-0.984078	0.935867	0.831126	0.899011	1.03955	0.978377	1.04321
AT1G16022	2	AT1G16022	transmembrane protein;(source:Araport11)	-0.659884	-0.884345	-0.796448	-0.797926	-0.786185	-0.635464	-0.0752206	-0.0221203	-0.0785281	1.58272	1.56477	1.58863	AT1G16030	HSP70B	no	TTS misannotation
AT2G29480	2	GSTU2	glutathione S-transferase tau 2;(source:Araport11)	-0.496312	-0.653103	-0.604883	-0.719272	-0.681293	-0.823435	-0.39841	-0.310995	-0.211169	1.66922	1.61843	1.61123	AT2G29500	sHSP	yes
AT3G10010	2	DML2	demeter-like 2;(source:Araport11)	-0.552561	-0.568479	-0.465244	-0.40867	-0.489707	-0.562917	-0.550644	-0.639062	-0.721812	1.6774	1.6532	1.62849	AT3G10020	Unknown protein	yes
AT2G46250	2	AT2G46250	myosin heavy chain-like protein;(source:Araport11)	-0.50676	-0.505713	-0.570928	-0.625538	-0.551035	-0.54634	-0.524743	-0.422127	-0.709272	1.69558	1.64396	1.62292	AT2G46240	BCL-2-associated athanogene 6	no	TTS misannotation
AT5G10710	2	AT5G10710	centromere protein O;(source:Araport11)	-0.553496	-0.738729	-0.506682	-0.586864	-0.583933	-0.720019	-0.417031	-0.366408	-0.472711	1.66887	1.61347	1.66353	AT5G10695	methionyl-tRNA synthetase	yes
AT1G16010	2	MGT2	magnesium transporter 2;(source:Araport11)	-0.643222	-0.602969	-0.70102	-0.645484	-0.559835	-0.744028	-0.451121	-0.302209	-0.27243	1.67438	1.63908	1.60885	AT1G16030	HSP70B	no, duplicate	TTS misannotation
AT5G10720	2	HK5	histidine kinase 5;(source:Araport11)	-0.419224	-0.54209	-0.508228	-0.408125	-0.692363	-0.495365	-0.818961	-0.615295	-0.440507	1.67238	1.66043	1.60734	AT5G10695	methionyl-tRNA synthetase	yes, duplicate
AT1G09715	2	AT1G09715	novel transcribed region;(source:Araport11)	-0.666292	-0.665951	-0.899023	-0.899023	-0.899023	-0.899023	0.139226	0.107359	0.157371	1.51186	1.48932	1.52319	AT1G59860	sHSP	yes
AT5G51450	2	RIN3	RPM1 interacting protein 3;(source:Araport11)	-0.797262	-0.580799	-0.78233	-0.745205	-0.72744	-0.889525	-0.00876073	-0.102914	-0.114012	1.59476	1.57027	1.58321	AT5G51440	sHSP	no	TTS misannotation
AT2G46270	2	GBF3	G-box binding factor 3;(source:Araport11)	-0.739307	-0.719333	-0.866868	-0.550109	-0.482548	-0.516277	-0.389718	-0.295359	-0.345294	1.64014	1.68265	1.58203	AT2G46240	BCL-2-associated athanogene 6	no, duplicate	TTS misannotation
AT4G25210	2	AT4G25210	DNA-binding storekeeper protein-related transcriptional regulator;(source:Araport11)	-0.509614	-0.52226	-0.498525	-0.475725	-0.541858	-0.698017	-0.607983	-0.602076	-0.508237	1.72008	1.61026	1.63395	AT4G25200	HSP23.6M	yes
AT5G56020	2	AT5G56020	Got1/Sft2-like vescicle transport protein family;(source:Araport11)	-0.461416	-0.57638	-0.482441	-0.591002	-0.592762	-0.656912	-0.461785	-0.48303	-0.653733	1.75246	1.6387	1.56831	AT5G56010	HSP81-3	yes
AT3G08980	2	AT3G08980	Peptidase S24/S26A/S26B/S26C family protein;(source:Araport11)	-0.541945	-0.437848	-0.553331	-0.648638	-0.6078	-0.98511	-0.276423	-0.457231	-0.392674	1.63851	1.6037	1.65879	AT3G08970	HSP40	yes, duplicate
AT4G27660	2	AT4G27660	hypothetical protein;(source:Araport11)	-0.456234	-0.534124	-0.707573	-0.611008	-0.310527	-0.287113	-0.527965	-0.87585	-0.601212	1.69327	1.6231	1.59523	AT4G27670	HSP21	yes
AT4G21323	2	AT4G21323	Subtilase family protein;(source:Araport11)	-0.9495	-0.793905	-0.814195	-0.619388	-0.61498	-1.18853	0.217632	0.118158	0.223069	1.4988	1.43115	1.49169	AT4G21320	HSA32	no	TTS misannotation
AT1G17850	2	AT1G17850	Rhodanese/Cell cycle control phosphatase superfamily protein;(source:Araport11)	-0.525962	-0.47594	-0.592902	-0.509816	-0.492374	-0.634222	-0.697801	-0.336925	-0.68364	1.70872	1.64882	1.59204	AT1G17870	EGY3	yes
AT3G09370	2	MYB3R-3	myb domain protein 3r-3;(source:Araport11)	-0.469834	-0.69729	-0.78935	-0.541895	-0.722726	-0.723611	-0.221189	-0.47893	-0.248481	1.7075	1.59976	1.58604	AT3G09350	Fes1A	no	TTS misannotation
AT5G09600	2	SDH3-1	succinate dehydrogenase 3-1;(source:Araport11)	-0.660788	-0.660552	-0.669354	-0.496788	-0.794121	-0.247071	-0.321182	-0.52683	-0.541913	1.6747	1.62857	1.61533	AT5G09590	MTHSC70-2	yes
AT5G59732	2	AT5G59732	Natural antisense transcript overlaps with AT5G59730;(source:Araport11)	-0.558491	-0.530576	-0.876224	-0.254518	-0.330607	-0.438712	-0.72396	-0.54435	-0.645387	1.75256	1.60474	1.54552	AT5G59720	HSP18.2	yes
AT1G07410	2	RABA2b	RAB GTPase homolog A2B;(source:Araport11)	-0.826042	-0.699002	-0.884791	-0.544899	-0.611049	-0.990358	-0.108858	-0.10465	0.0683909	1.57279	1.55217	1.5763	AT1G07400	sHSP	yes
AT1G05347	2	AT1G05347	Natural antisense transcript overlaps with AT1G17860;(source:Araport11)	-0.786247	-0.786012	-0.91876	-0.701528	-0.91876	-0.91876	0.281167	0.274133	0.0310174	1.51799	1.4651	1.46066	AT1G17870	EGY3	yes, duplicate
AT1G15970	2	AT1G15970	DNA glycosylase superfamily protein;(source:Araport11)	-0.716514	-0.898727	-0.940517	-0.776296	-0.707202	-0.714296	-0.0207918	0.167291	-0.0245756	1.5553	1.56517	1.51116	AT1G16030	HSP70B	no, duplicate	TTS misannotation
AT3G12560	2	TRFL9	TRF-like 9;(source:Araport11)	-0.512715	-0.466547	-0.354824	-0.537897	-0.378003	-0.406018	-0.713716	-0.681897	-0.861295	1.78691	1.58852	1.53748	AT3G12580	HSP70	no	TTS misannotation
AT3G09360	2	AT3G09360	Cyclin/Brf1-like TBP-binding protein;(source:Araport11)	-0.548487	-0.562343	-0.690406	-0.519022	-0.48459	-0.783651	-0.359004	-0.448097	-0.550469	1.67041	1.64124	1.63442	AT3G09350	Fes1A	no, duplicate	TTS misannotation
AT3G46210	2	AT3G46210	Ribosomal protein S5 domain 2-like superfamily protein;(source:Araport11)	-0.551293	-0.467546	-0.168869	-0.482334	-0.574364	-0.561533	-0.797308	-0.5662	-0.745871	1.58308	1.65114	1.6811	AT3G46230	HSP17.4	yes
AT5G12000	2	AT5G12000	kinase with adenine nucleotide alpha hydrolases-like domain-containing protein;(source:Araport11)	-0.617163	-0.617163	-0.505624	-0.617163	-0.617163	-0.617163	-0.351703	-0.617163	-0.391695	1.70923	1.65772	1.58506	AT5G12030	HSP17.6A	no	TTS misannotation
AT1G13350	2	AT1G13350	Protein kinase superfamily protein;(source:Araport11)	-0.530403	-0.676304	-0.679917	-0.751327	-0.907556	-0.874044	0.0196197	-0.247992	-0.115737	1.59932	1.52188	1.64246	AT1G13360	hypothetical protein, not heat-inducible	no	TTS misannotation
AT1G07420	2	SMO2-1	sterol 4-alpha-methyl-oxidase 2-1;(source:Araport11)	-0.582749	-0.527826	-0.773681	-0.623293	-0.219311	-0.297046	-0.540077	-0.627514	-0.722673	1.65473	1.61275	1.64669	AT1G07400	sHSP	yes, duplicate
AT3G09410	2	AT3G09410	Pectinacetylesterase family protein;(source:Araport11)	-0.308323	-0.50295	-0.412562	-0.387767	-0.260202	-0.469957	-0.638357	-0.846356	-1.02763	1.67499	1.63445	1.54466	AT3G09440	HSP70	no	TTS misannotation
AT1G15990	2	CNGC7	cyclic nucleotide gated channel 7;(source:Araport11)	-0.702639	-0.702639	-0.600783	-0.702639	-0.702639	-0.702639	-0.134372	-0.484432	-0.133222	1.67056	1.64171	1.55373	AT1G16030	HSP70B	no, duplicate	TTS misannotation
AT1G53570	2	MAP3KA	mitogen-activated protein kinase kinase kinase 3;(source:Araport11)	-0.493894	-0.453589	-0.788206	-0.606557	-0.404535	-0.329071	-0.562872	-0.737853	-0.556713	1.69779	1.6433	1.5922	AT1G53540	sHSP	yes
AT5G12130	2	PDE149	integral membrane TerC family protein;(source:Araport11)	-0.570901	-0.724454	-0.648806	-0.67397	-0.582772	-0.65163	-0.18326	-0.229366	-0.636298	1.7161	1.60842	1.57694	AT5G12110	elongation factor 1-beta 1	no	TTS misannotation. This one is way-off
AT5G02415	2	AT5G02415	Natural antisense transcript overlaps with AT5G15440;(source:Araport11)	-0.702882	-0.702882	-0.702882	-0.702882	-0.702882	-0.702882	-0.14156	-0.297085	-0.20696	1.65209	1.58867	1.62214	AT5G15450	CLPB-P	yes
AT3G24000	2	AT3G24000	Tetratricopeptide repeat (TPR)-like superfamily protein;(source:Araport11)	-0.863698	-0.62509	-0.482726	-0.671559	-0.928164	-0.702418	-0.0897564	-0.164191	-0.280974	1.626	1.55841	1.62416	AT3G23990	HSP60	yes
AT1G09433	2	AT1G09433	Natural antisense transcript overlaps with AT1G74300;(source:Araport11)	-0.756251	-0.756251	-0.756251	-0.756251	-0.756251	-0.756251	0.0831535	-0.242099	-0.0468198	1.55243	1.59684	1.594	AT1G74310	HSP101	yes
AT2G29470	2	GSTU3	glutathione S-transferase tau 3;(source:Araport11)	-0.577475	-0.577475	-0.577475	-0.577475	-0.577475	-0.577475	-0.577475	-0.577475	-0.343718	1.68923	1.64204	1.63226	AT2G29500	sHSP	yes, duplicate
AT2G29490	2	GSTU1	glutathione S-transferase TAU 1;(source:Araport11)	-0.801156	-0.621412	-1.02141	-0.676347	-0.565602	-0.769704	-0.0807297	-0.053426	-0.158539	1.65748	1.5616	1.52924	AT2G29500	sHSP	yes, duplicate
AT3G08990	2	AT3G08990	Yippee family putative zinc-binding protein;(source:Araport11)	-0.671135	-0.784793	-0.571183	-0.581816	-0.760066	-0.986968	0.0173664	0.0247496	-0.43724	1.57926	1.56694	1.60489	AT3G08970	HSP40	yes, duplicate
AT2G46260	2	LRB1	BTB/POZ/Kelch-associated protein;(source:Araport11)	-0.745007	-0.804739	-0.838373	-0.426722	-0.731883	-0.68505	-0.282116	-0.181448	-0.132012	1.68838	1.58219	1.55678	AT2G46240	BCL-2-associated athanogene 6	no, duplicate	TTS misannotation
AT2G21660	3	GRP7	cold, circadian rhythm, and rna binding 2;(source:Araport11)	1.00056	0.907149	1.02741	0.903202	0.919331	0.950686	-0.983242	-0.867966	-0.672668	-1.09434	-1.02111	-1.06901
AT4G19120	3	ERD3	S-adenosyl-L-methionine-dependent methyltransferases superfamily protein;(source:Araport11)	0.978874	0.999638	1.04514	0.825611	0.874656	0.858924	-0.673215	-0.703045	-0.535166	-1.17922	-1.37998	-1.11221
AT1G75820	3	CLV1	Leucine-rich receptor-like protein kinase family protein;(source:Araport11)	1.0238	1.00127	1.01945	0.866942	0.930399	0.847337	-0.904032	-1.19782	-1.16479	-0.757103	-0.778279	-0.887175
AT1G68560	3	XYL1	alpha-xylosidase 1;(source:Araport11)	0.93566	0.944523	0.998009	0.921015	0.883913	1.01975	-0.863978	-0.91932	-1.29627	-0.87429	-0.850911	-0.898095
AT5G62680	3	GTR2	Major facilitator superfamily protein;(source:Araport11)	1.01141	0.891343	0.958331	0.925853	0.84679	0.876239	-1.45421	-1.2359	-1.15753	-0.536898	-0.466523	-0.658893
AT1G12110	3	NRT1.1	nitrate transporter 1.1;(source:Araport11)	0.914425	0.878162	0.894994	0.94497	1.02888	1.02947	-1.04212	-1.09559	-1.19282	-0.690238	-0.840229	-0.829897
AT5G02480	3	AT5G02480	HSP20-like chaperones superfamily protein;(source:Araport11)	1.01135	0.898429	0.799844	1.10008	1.09313	0.814043	-1.00517	-1.01742	-0.871902	-0.936698	-0.916004	-0.969683
