## Supplemental Table 9 for "A temperature sensitive mutation in the CstF77 subunit of the polyadenylation complex reveals the critical function of mRNA 3’ end formation for a robust heat stress response in plants"

### Sheet: h1_4_readthrough_candidates
Table S9. Genes with readthrough upon heat stress in hot1-4
h1_4_RT_up: mean counts of upstream genic region in hot1-4 control samples
h1_4_H_up: mean counts of upstream genic region in hot1-4 heated samples
h1_4_RT_down: mean counts of downstream readthrough region in hot1-4 control samples
h1_4_H_down: mean counts of downstream readthrough region in hot1-4 heated samples
h1_4_RT_ratio: mean ratios of upstream genic counts to downstream readthrough counts in hot1-4 control samples
h1_4_H_ratio: mean ratios of upstream genic counts to downstream readthrough counts in hot1-4 heated samples
LoR: Likelihood of Readthrough, h1_4_H_ratio - h1_4_RT_ratio
logFC_h1_4_HS: log2 fold change of heat vs control in hot1-4
DE_in_h1_4_HS: Differentially expressed by heat in hot1-4 (log2FC > 1, FDR < 0.05)?
GroundTruth: does the gene have readthrough transcripts in reality (check in IGV)?
gene	start	stop	strand	h1_4_RT_up	h1_4_H_up	h1_4_RT_down	h1_4_H_down	h1_4_RT_ratio	h1_4_H_ratio	LoR	logFC_h1_4_HS	FDR_h1_4_HS	DE_in_h1_4_HS	GrounTruth	Gene Description	Notes
AT2G00340	10078	10177	+	1	10.67	1.67	63.33	1.67	6	4.34	5.61	3.95413e-08	yes	no	novel transcribed region	TTS misannotation
AT4G03940	1875561	1875660	+	1	12.33	0	20.33	0	1.87	1.87	1.75	4.46029e-05	yes	no	transmembrane protein	TTS misannotation
AT1G14205	4856663	4856762	+	1	17.67	0	18.67	0	1.14	1.14	5.22	2.11043e-12	yes	no	ribosomal L18p family protein	TTS misannotation
AT3G07150	2263805	2263904	-	1	19.33	0	18.67	0	0.99	0.99	5.59	1.78241e-12	yes	no	amino acid ligase	TTS misannotation
AT3G63350	23400713	23400812	+	1	147	0	144.33	0	0.98	0.98	12.25	3.55392e-15	yes	no	HSF7B	TTS misannotation
AT2G37970	15891605	15891704	+	3.67	36.33	0	26	0	0.74	0.74	3.55	8.43462e-13	yes	no	SOUL heme-binding family protein	TTS misannotation
AT1G07500	2304765	2304864	-	1	57	0	42.67	0	0.73	0.73	8.95	6.71914e-11	yes	no		TTS misannotation
AT1G76880	28868126	28868225	+	1	10.33	0	7.33	0	0.7	0.7	1.19	2.39752e-07	yes	no		TTS misannotation
AT4G03315	15217356	15217455	+	9	16.67	5	14.67	0.38	0.87	0.48	2.63	1.71424e-07	yes	no		TTS misannotation
AT1G10230	3356052	3356151	+	9.67	14.67	5	14.67	0.53	1	0.47	2.01	7.81775e-08	yes	no		TTS misannotation
AT2G04965	2185021	2185120	-	1037.67	640.33	2694.33	2025	2.7	3.17	0.47	0.74	0.0399757	no	no		TTS misannotation
AT3G54950	20358895	20358994	-	2.33	19.67	0	8.33	0	0.43	0.43	3.47	6.22329e-11	yes	no		TTS misannotation
AT1G59860	22032151	22032250	+	1	31.67	0	12.67	0	0.4	0.4	13.64	2.87277e-09	yes	yes	sHSP	readthrough in sh2_heat, too
AT1G74453	27984603	27984702	-	28.67	12.33	43.67	23	1.58	1.91	0.33	0.16	0.737703	no	no	snoRNA
AT5G52640	21355048	21355147	+	1	4914.67	0	1412.67	0	0.29	0.29	11.85	6.14332e-20	yes	yes	HSP90.1	readthrough in sh2_heat, too
AT5G15450	5014211	5014310	-	10.33	580.33	0	144.67	0	0.25	0.25	6.91	4.38297e-19	yes	yes	ClpB-p	readthrough in sh2_heat, too
AT1G06237	10300466	10300565	+	34.33	15.33	43.67	22.67	1.25	1.48	0.23	-0.24	0.652169	no	no	snoRNA	TTS misannotation
AT4G39366	18305605	18305704	+	15.33	18.33	1.67	6	0.1	0.33	0.23	1.64	0.000357964	yes	no	snoRNA	TTS misannotation
AT4G16155	9153569	9153668	-	32.67	18.33	31.67	19.33	0.97	1.19	0.22	0.54	0.000314579	no	no		TTS misannotation
AT5G13650	4402593	4402692	+	61.33	58.33	63	73	1.03	1.25	0.22	1.51	1.41876e-10	yes	no		TTS misannotation
AT1G13690	4694311	4694410	+	4.67	21.33	0	4.67	0	0.21	0.21	2.94	1.61289e-11	yes	yes	ATPase E1	readthrough in sh2_heat, too
AT5G24800	8516570	8516669	+	12	11.33	0	1.67	0	0.17	0.17	1.27	1.36679e-06	yes	no
AT5G56550	22895615	22895714	-	11.33	22.67	0	4.67	0	0.17	0.17	2.67	0.000182616	yes	no		TTS misannotation
AT1G67195	25137455	25137554	-	12.33	12	13.67	15	1.1	1.25	0.15	1.35	0.000538405	yes	no		TTS misannotation
AT2G07695	3347727	3347826	+	242.67	189.33	227.67	204.33	0.94	1.08	0.14	0.58	0.18714	no	no	cox2-like	duplicated mitochondrial genome region
AT4G39675	18414141	18414240	+	8	26.67	0	3.33	0	0.14	0.14	2.99	2.74264e-10	yes	yes	hypothetical protein
AT1G06537	11672236	11672335	-	15	12	0	1.67	0	0.13	0.13	0.98	0.079699	no	no	lncRNA	TTS misannotation
AT2G44130	18254955	18255054	+	3	42.67	0	5.33	0	0.11	0.11	3.61	4.0068e-05	yes	yes	Peptidase family C54 protein	readthrough in sh2_heat, too
AT1G74456	27984744	27984843	-	54.33	22	16.67	9.67	0.36	0.45	0.1	0	0.998642	no	no	snoRNA	TTS misannotation
AT1G76450	28686145	28686244	+	34.33	39	0	3.67	0	0.09	0.09	1.42	1.01845e-09	yes	no
AT2G07725	3448960	3449059	+	125.33	102.67	139	122.33	1.11	1.2	0.09	1.34	0.00520028	yes	no		duplicated mitochondrial genome region
AT1G17870	6149938	6150037	-	1	131.67	0	9	0	0.07	0.07	8.8	3.18893e-18	yes	no
AT2G04955	2184671	2184770	-	112	109	287	283.67	2.56	2.62	0.07	1.26	2.14536e-06	yes	no	snoRNA
AT2G05235	3338226	3338325	+	30	27.67	115.33	108.33	3.9	3.95	0.06	1.2	9.01843e-05	yes	no		duplicated mitochondrial genome region
AT2G07678	3283030	3283129	+	86.67	78.33	3.67	7.67	0.04	0.11	0.06	1.65	0.00068924	yes	no		duplicated mitochondrial genome region
AT3G50440	18717391	18717490	-	11	10.33	5	4.67	0.4	0.46	0.06	1.23	6.13216e-05	yes	no
AT5G08515	22828798	22828897	+	63	34	0	1.67	0	0.06	0.06	0.41	0.214138	no	no	snoRNA
AT5G56600	22909881	22909980	-	10.33	23.33	14	32.33	1.35	1.41	0.06	2.45	9.16085e-09	yes	no		TTS misannotation
AT2G03875	9300	9399	+	82493	61659	30859.7	27040.3	0.45	0.5	0.05	-0.2	0.929598	no	no		TTS misannotation
AT2G35744	15029711	15029810	-	78.67	38.33	14	10	0.21	0.27	0.05	0.28	0.463787	no	no	snoRNA
AT3G07090	2242997	2243096	-	3.33	187.33	0	9.67	0	0.05	0.05	6.8	8.27156e-19	yes	no
AT5G37670	14969492	14969591	+	1	187.33	0	9.33	0	0.05	0.05	10.81	2.78274e-17	yes	yes	sHSP	readthrough in sh2_heat, too
AT2G47180	19368797	19368896	-	2.33	524.67	0	19.67	0	0.04	0.04	9.44	1.84813e-19	yes	yes	galactinol synthase 1	readthrough in sh2_heat, too
AT3G06325	14196766	14196865	+	1144.33	442.67	345.67	151.67	0.3	0.34	0.04	-0.05	0.755468	no	no	natural antisense transcript	TTS misannotation
AT1G48300	17848239	17848338	+	244	145	158.67	99	0.65	0.68	0.03	0.44	0.0127043	no	no		TTS misannotation
AT1G53540	19981100	19981199	+	1	217.33	0	7.67	0	0.03	0.03	14.31	1.85196e-16	yes	yes	sHSP	readthrough in sh2_heat, too
AT3G16050	5443949	5444048	-	7.33	707	0	21.33	0	0.03	0.03	7.46	1.49738e-17	yes	yes	pyridoxine biosynthesis1.2	readthrough in sh2_heat, too
AT3G46230	16984117	16984216	-	1	6654.67	0	195.33	0	0.03	0.03	14.83	9.49396e-10	yes	yes	HSP17.4	readthrough in sh2_heat, too
AT2G07671	3251565	3251664	-	333.33	357.67	93	107.67	0.28	0.3	0.02	1.24	0.000218945	yes	no		duplicated mitochondrial genome region
AT2G34420	14522523	14522622	-	204	291	0	5	0	0.02	0.02	1.78	1.19436e-08	yes	no	Photosystem II light harvesting complex protein B1 B2
AT3G41761	14195979	14196078	+	498.67	253.33	456	234	0.91	0.93	0.02	0.29	0.212231	no	no	other RNA	TTS misannotation
AT3G47348	17445948	17446047	+	63.67	33.67	35	20.67	0.6	0.62	0.02	0.34	0.258758	no	no	snoRNA
AT4G04485	1446116	1446215	-	491.67	364.33	11.33	15	0.03	0.04	0.02	0.88	0.0161707	no	no	snoRNA
AT4G09320	5924267	5924366	+	286	172	94.33	60	0.34	0.35	0.02	0.63	0.00726121	no	no		TTS misannotation
AT1G01720	269720	269819	+	14	148.33	0	2	0	0.01	0.01	5.21	1.05051e-10	yes	no
AT1G29910	10472279	10472378	-	561	716.67	0	3.33	0	0.01	0.01	1.46	1.84306e-08	yes	no	chlorophyll A/B binding protein 3
AT1G32470	11739303	11739402	-	149.67	141.33	0	1.67	0	0.01	0.01	1.2	3.75683e-09	yes	no
AT1G74310	27936507	27936606	-	1	889.67	0	8	0	0.01	0.01	11.76	3.93031e-15	yes	yes	HSP101	readthrough in sh2_heat, too
AT2G01010	5414	5513	+	14679.7	10916.7	223.33	237.67	0.01	0.02	0.01	0.19	0.84998	no	no	18s rRNA
AT2G07687	3311653	3311752	-	503	448.67	18.67	21.33	0.04	0.05	0.01	0.98	0.00273125	no	no		duplicated mitochondrial genome region
AT3G41768	14199385	14199484	+	14694.7	10934.3	315.33	303.33	0.03	0.03	0.01	1.27	0.0678721	no	no	18s rRNA
AT4G39363	18305276	18305375	+	609.67	478.67	18.67	19.67	0.03	0.04	0.01	0.96	0.0145996	no	no	snoRNA
AT5G02255	4690370	4690469	-	40	16.67	39	16.33	0.97	0.98	0.01	0.03	0.962419	no	no	snRNA
AT5G54165	21984865	21984964	+	1	549	0	4.67	0	0.01	0.01	14.73	3.40395e-12	yes	no
AT1G01170	73930	74029	-	35.67	22.33	0	0	0	0	0	0.56	0.000368228	no
AT1G01940	324818	324917	+	7.67	20.67	0	0	0	0	0	3.34	1.91067e-12	yes
AT1G03070	731466	731565	+	1	72.33	0	0	0	0	0	10.88	5.1303e-18	yes
AT1G03970	1019148	1019247	+	4.67	13.67	0	0	0	0	0	2.37	4.44315e-07	yes
AT1G04040	1042361	1042460	-	84.67	11.67	0	0	0	0	0	-1.62	8.7967e-06	yes
AT1G04263	1215730	1215829	-	1646.33	1027.67	0	0	0	0	0	1.06	0.0041621	yes
AT1G04420	1193785	1193884	+	43.67	37	0	0	0	0	0	1.12	8.52685e-08	yes
AT1G04527	2111063	2111162	-	38.67	28	0	0	0	0	0	1.02	0.0185242	yes
AT1G04630	1289733	1289832	-	14.67	10.67	0	0	0	0	0	0.87	0.000132462	no
AT1G04897	4006867	4006966	-	977	643.67	0	0	0	0	0	0.96	0.0135432	no
AT1G04907	4007236	4007335	-	79.67	55.67	0	0	0	0	0	0.8	0.00217511	no
AT1G04985	1416341	1416440	-	14.33	11.67	0	0	0	0	0	0.85	1.22255e-05	no
AT1G05063	4842373	4842472	+	2515.67	2165	0	0	0	0	0	1.35	0.0350676	yes
AT1G05163	5297846	5297945	-	32399.3	25702.3	0	0	0	0	0	0.64	0.0774443	no
AT1G05273	5758476	5758575	+	8599.67	7074.67	0	0	0	0	0	1.09	2.84045e-07	yes
AT1G05385	1582670	1582769	-	9.67	14.33	0	0	0	0	0	2	1.01097e-08	yes
AT1G05853	8525103	8525202	-	2701	1674	0	0	0	0	0	0.45	0.512733	no
AT1G06430	1960030	1960129	-	16.67	30	0	0	0	0	0	1.9	1.77809e-11	yes
AT1G06553	11685277	11685376	+	71.33	38.67	0	0	0	0	0	0.44	0.314534	no
AT1G06667	12083955	12084054	+	16.67	12.67	0	0	0	0	0	0.89	0.0347197	no
AT1G06680	2049340	2049439	+	16	16.67	0	0	0	0	0	1.41	5.03335e-10	yes
AT1G07320	2250430	2250529	+	27	15.33	0	0	0	0	0	0.66	1.08745e-05	no
AT1G07400	2275684	2275783	+	1	5554.67	0	22.33	0	0	0	14.38	2.75737e-09	yes	yes	sHSP	readthrough in sh2_heat, too
AT1G07610	2342049	2342148	+	11.33	13.33	0	0	0	0	0	1.49	0.00199788	yes
AT1G07890	2439566	2439665	+	106.67	96.67	0	0	0	0	0	1.22	5.42608e-05	yes
AT1G07920	2457222	2457321	+	75.33	52.67	0	0	0	0	0	0.72	2.83077e-05	no
AT1G08110	2537833	2537932	+	16	16	0	0	0	0	0	0.76	2.83892e-06	no
AT1G08115	2538073	2538172	-	2035.67	1504	0	0	0	0	0	0.86	0.00716533	no
AT1G08353	22428228	22428327	+	47.33	23.67	0	0	0	0	0	0.49	0.170277	no
AT1G08643	23701205	23701304	+	54.67	48.67	0	0	0	0	0	1.15	0.00607251	yes
AT1G09010	2895165	2895264	-	21.67	12.67	0	0	0	0	0	0.5	0.000287725	no
AT1G09027	25926967	25927066	-	17	13.67	0	0	0	0	0	1.02	0.00474624	yes
AT1G09310	3009799	3009898	+	77.67	48.33	0	0	0	0	0	0.52	0.0604648	no
AT1G09920	3224683	3224782	-	21	11.33	0	0	0	0	0	0.77	0.000232183	no
AT1G10150	3327515	3327614	+	2.33	12.67	0	0	0	0	0	2.71	4.89913e-07	yes
AT1G10360	3395550	3395649	-	3	14	0	0	0	0	0	2.99	1.32846e-11	yes
AT1G10960	3664941	3665040	+	9.67	39.67	0	0	0	0	0	3.67	2.10383e-05	yes
AT1G11530	3875385	3875484	+	9	11	0	0	0	0	0	0.74	0.000110017	no
AT1G12013	4058317	4058416	+	178.67	115	0	0	0	0	0	0.65	0.0193587	no
AT1G12270	4174631	4174730	+	21.67	12.33	0	0	0	0	0	0.17	0.219526	no
AT1G12900	4392437	4392536	-	17	20.67	0	0	0	0	0	1.6	5.67426e-07	yes
AT1G13990	4796500	4796599	+	13.33	22.33	0	0	0	0	0	1.83	3.55232e-09	yes
AT1G14200	4854223	4854322	-	1	11.33	0	0	0	0	0	5.66	7.84938e-11	yes
AT1G15500	5328776	5328875	+	11.33	11	0	0	0	0	0	0.27	0.0173657	no
AT1G15820	5446461	5446560	-	54	90.33	0	0	0	0	0	2.23	2.53812e-11	yes
AT1G15980	5491264	5491363	+	4	16	0	0	0	0	0	2.7	1.78241e-12	yes
AT1G16210	5546098	5546197	-	16.33	19.67	0	0	0	0	0	1.26	7.3366e-09	yes
AT1G16880	5776209	5776308	+	10.67	13.67	0	0	0	0	0	1.23	2.17911e-07	yes
AT1G19570	6773301	6773400	-	33.67	16.33	0	0	0	0	0	0.38	0.00814441	no
AT1G19660	6799968	6800067	-	9.67	13.67	0	0	0	0	0	1.68	1.84955e-08	yes
AT1G20015	6941274	6941373	+	42.33	25.33	0	0	0	0	0	0.56	0.309808	no
AT1G20020	6944992	6945091	+	13.67	11.33	0	0	0	0	0	0.87	1.02665e-07	no
AT1G21065	7375690	7375789	+	34.67	24.33	0	0	0	0	0	0.76	5.14638e-06	no
AT1G21770	7651645	7651744	-	16.33	10	0	0	0	0	0	0.47	0.00190283	no
AT1G22610	7997489	7997588	+	35.33	10.33	24	6.33	0.69	0.68	0	-0.83	0.004561	no	no
AT1G22630	8004205	8004304	+	16	37.67	0	0	0	0	0	2.32	9.62403e-09	yes
AT1G22690	8028069	8028168	+	61	27.33	0	0	0	0	0	-0.19	0.180624	no
AT1G22985	8135179	8135278	-	1	16.67	0	0	0	0	0	6.12	2.803e-14	yes
AT1G23130	8201147	8201246	+	43	21.67	0	0	0	0	0	0.35	0.009655	no
AT1G23740	8398114	8398213	-	8.67	24.33	0	0	0	0	0	2.85	6.81536e-13	yes
AT1G23960	8478390	8478489	-	19.33	11	0	0	0	0	0	0.12	0.469425	no
AT1G26670	9217911	9218010	+	10.33	11.33	0	0	0	0	0	1.05	4.16476e-08	yes
AT1G29071	10151667	10151766	-	19.67	13	0	0	0	0	0	0.71	0.185305	no
AT1G30380	10723148	10723247	+	14.67	23.33	0	0	0	0	0	1.92	5.47819e-10	yes
AT1G32060	11534540	11534639	+	101	115	0	0	0	0	0	1.43	1.05386e-10	yes
AT1G34030	12370064	12370163	-	55.67	19.33	0	0	0	0	0	-0.14	0.370082	no
AT1G35680	13210329	13210428	+	25.33	16.67	0	0	0	0	0	0.4	0.00278265	no
AT1G43670	16470401	16470500	+	39	53.33	0	0	0	0	0	1.48	1.2641e-10	yes
AT1G45474	17180707	17180806	+	9	14	0	0	0	0	0	2	3.82535e-11	yes
AT1G47420	17395517	17395616	-	17.33	11.33	0	0	0	0	0	0.53	0.000143784	no
AT1G48600	17969255	17969354	+	9.33	10	0	0	0	0	0	1.17	3.87282e-07	yes
AT1G49140	18176771	18176870	-	33.33	19.67	0	0	0	0	0	0.24	0.138301	no
AT1G49700	18388791	18388890	-	830.67	576.67	0	0	0	0	0	0.78	1.43993e-06	no
AT1G50200	18591193	18591292	-	23	14	0	0	0	0	0	0.57	1.93902e-05	no
AT1G50250	18614200	18614299	-	15.67	16	0	0	0	0	0	1.52	3.93943e-10	yes
AT1G51400	19052022	19052121	-	71.33	174.67	0	0	0	0	0	2.38	8.57392e-12	yes
AT1G51510	19102790	19102889	-	18.33	15	0	0	0	0	0	1.02	1.58781e-07	yes
AT1G52230	19455569	19455668	+	82	132.33	0	0	0	0	0	1.76	8.7261e-08	yes
AT1G52740	19646386	19646485	+	37.33	19.33	0	0	0	0	0	0.42	0.00565656	no
AT1G54050	20179356	20179455	-	1	99	0	0	0	0	0	10.75	6.68069e-20	yes
AT1G54740	20431887	20431986	+	8.33	13.67	0	0	0	0	0	1.4	1.19021e-05	yes
AT1G54780	20441060	20441159	+	6.67	12	0	0	0	0	0	2.33	1.52605e-10	yes
AT1G55330	20648464	20648563	-	43.33	18	0	0	0	0	0	0.1	0.747509	no
AT1G55490	20715562	20715661	-	54.67	29.67	0	0	0	0	0	0.37	0.026542	no
AT1G55670	20802669	20802768	-	38.67	26.33	0	0	0	0	0	0.69	0.18	no
AT1G56280	21072854	21072953	-	13	15	0	0	0	0	0	0.86	1.3446e-06	no
AT1G56330	21086500	21086599	-	31.33	19	0	0	0	0	0	0.54	0.00103381	no
AT1G58030	21464000	21464099	-	22	12.33	0	0	0	0	0	0.5	0.000968177	no
AT1G58080	21504313	21504412	-	25.67	17.67	0	0	0	0	0	0.77	0.000470441	no
AT1G59900	22053786	22053885	+	30	10	0	0	0	0	0	-0.19	0.107291	no
AT1G60550	22305779	22305878	-	3	10.67	0	0	0	0	0	2.06	5.239e-09	yes
AT1G61340	22629921	22630020	+	1	39	0	0	0	0	0	5.18	3.58243e-05	yes
AT1G62380	23084154	23084253	+	469.33	642.67	0	0	0	0	0	1.63	6.84161e-10	yes
AT1G62730	23229058	23229157	-	1	11.33	0	0	0	0	0	5.47	1.08223e-15	yes
AT1G62740	23233444	23233543	+	2.33	26.67	0	0	0	0	0	3.31	4.45864e-15	yes
AT1G62750	23233433	23233532	-	22.33	28.67	0	0	0	0	0	1.54	2.17126e-10	yes
AT1G64720	24046552	24046651	-	7	10	0	0	0	0	0	1.87	3.50775e-11	yes
AT1G64860	24100871	24100970	+	11.67	20.67	0	0	0	0	0	1.64	6.93292e-07	yes
AT1G64900	24114885	24114984	+	7	11.67	0	0	0	0	0	1.61	2.44931e-07	yes
AT1G65230	24230803	24230902	+	2.33	11	0	0	0	0	0	1.99	2.93234e-08	yes
AT1G65970	24557371	24557470	-	34.33	18.33	0	0	0	0	0	0.62	0.0187253	no
AT1G67360	25236780	25236879	-	1	28.67	0	0	0	0	0	9.27	6.39588e-17	yes
AT1G67700	25375986	25376085	+	59.67	63.67	0	0	0	0	0	1.26	6.41485e-10	yes
AT1G68300	25598330	25598429	-	6.33	22.67	0	0	0	0	0	2.82	2.69463e-11	yes
AT1G68660	25777850	25777949	-	11.67	26	0	0	0	0	0	2.13	1.39946e-10	yes
AT1G70760	26688285	26688384	+	21	29	0	0	0	0	0	1.48	1.61666e-09	yes
AT1G72020	27109290	27109389	-	39.67	25.33	0	0	0	0	0	0.45	0.00749829	no
AT1G72610	27339113	27339212	-	211.67	27	0	0	0	0	0	-1.81	1.20188e-07	yes
AT1G72645	27349120	27349219	+	5	10.67	0	0	0	0	0	0.99	3.35538e-05	no
AT1G73885	27787609	27787708	+	85	76	14.67	13.33	0.17	0.18	0	1.01	1.37546e-08	yes	no
AT1G74050	27847037	27847136	-	32.33	14	0	0	0	0	0	0.14	0.215808	no
AT1G74370	27958085	27958184	-	11.33	15.67	0	0	0	0	0	1.8	3.68742e-07	yes
AT1G74880	28129827	28129926	-	8.33	11.33	0	0	0	0	0	1.6	1.38219e-08	yes
AT1G74920	28138996	28139095	-	35	16	0	0	0	0	0	0.16	0.133266	no
AT1G75440	28315023	28315122	+	22	10	0	0	0	0	0	0.24	0.530639	no
AT1G75750	28441500	28441599	-	155	33	0	0	0	0	0	-0.6	0.000125347	no
AT1G75860	28484128	28484227	-	8	32.67	0	0	0	0	0	3.78	8.35396e-13	yes
AT1G76010	28528058	28528157	-	26	12.33	0	0	0	0	0	0.7	3.34621e-06	no
AT1G76140	28574937	28575036	+	34	19.67	0	0	0	0	0	0.89	6.2562e-07	no
AT1G76200	28594651	28594750	+	19.67	15.33	0	0	0	0	0	0.7	6.06602e-05	no
AT1G78270	29450562	29450661	-	17	13.33	0	0	0	0	0	1.11	7.38176e-05	yes
AT1G78380	29486386	29486485	-	19.67	39.33	0	0	0	0	0	3.14	1.11144e-14	yes
AT1G78620	29573656	29573755	-	27.33	19.33	0	0	0	0	0	0.62	0.000441915	no
AT1G78915	29667564	29667663	-	11	10.33	0	0	0	0	0	0.95	1.30709e-06	no
AT1G79040	29736910	29737009	+	9.67	14.33	0	0	0	0	0	1.29	7.03708e-10	yes
AT1G79075	29746743	29746842	+	24.33	15.33	0	0	0	0	0	0.4	0.117322	no
AT1G79210	29796080	29796179	-	10.33	10	0	0	0	0	0	0.59	0.000353608	no
AT1G79520	29911380	29911479	-	2055.67	1444	205	139	0.1	0.1	0	0.79	0.0104931	no	no
AT1G79660	29976674	29976773	+	14.67	20.33	0	0	0	0	0	2.15	2.49536e-07	yes
AT2G01620	279197	279296	+	8.33	12.33	0	0	0	0	0	1.42	7.90781e-07	yes
AT2G02710	758692	758791	-	24.67	29	0	0	0	0	0	1.72	2.08151e-07	yes
AT2G03390	1030401	1030500	-	16	10.33	0	0	0	0	0	1.37	1.29467e-09	yes
AT2G04039	1334467	1334566	+	6	16	0	0	0	0	0	2.74	5.89947e-11	yes
AT2G04375	849873	849972	+	3328.33	2867	0	0	0	0	0	1.21	2.19618e-07	yes
AT2G04410	1533696	1533795	-	29	10.67	0	0	0	0	0	0.25	0.0776222	no
AT2G06520	2587728	2587827	-	41.33	43.33	0	0	0	0	0	1.13	0.00946429	yes
AT2G07605	9560347	9560446	+	38.33	26	0	0	0	0	0	0.66	0.102457	no
AT2G07732	3468159	3468258	-	32.67	34.67	0	0	0	0	0	0.73	0.00297909	no
AT2G08370	12881651	12881750	+	20.67	12.33	0	0	0	0	0	-0.18	0.773869	no
AT2G08760	15027867	15027966	-	1283.67	1367.67	0	0	0	0	0	1.36	1.27445e-08	yes
AT2G09705	18974253	18974352	+	32.67	14	0	0	0	0	0	0.04	0.941594	no
AT2G11270	4485469	4485568	+	21.33	16.67	0	0	0	0	0	1.09	0.000353633	yes
AT2G15790	6877773	6877872	-	10.33	16.33	0	0	0	0	0	1.9	1.90136e-09	yes
AT2G18700	8111911	8112010	+	19.67	56.67	0	0	0	0	0	2.89	1.82383e-05	yes
AT2G19310	8369567	8369666	-	1	36.33	0	0	0	0	0	6.89	1.49738e-17	yes
AT2G20260	8737668	8737767	+	463	333.67	0	0	0	0	0	0.84	1.47536e-07	no
AT2G20560	8848129	8848228	-	1	146	0	0	0	0	0	9.89	1.50457e-13	yes
AT2G20580	8864766	8864865	+	35	24	0	0	0	0	0	0.49	0.000264892	no
AT2G20722	8931707	8931806	-	21.33	11	9	5.33	0.43	0.43	0	0.7	0.148841	no	no	snoRNA
AT2G21870	9320189	9320288	-	54	34.67	0	0	0	0	0	0.66	1.47732e-05	no
AT2G21960	9356992	9357091	+	12	20	0	0	0	0	0	1.45	4.63933e-09	yes
AT2G23090	9829449	9829548	-	60.33	38.33	0	0	0	0	0	0.63	3.92711e-05	no
AT2G23120	9842535	9842634	+	16.33	28.67	0	0	0	0	0	2.26	0.000479368	yes
AT2G24200	10286805	10286904	-	28	12.33	0	0	0	0	0	0.3	0.00954893	no
AT2G24820	10576839	10576938	+	12.33	20	0	0	0	0	0	1.82	1.49308e-10	yes
AT2G24940	10609801	10609900	+	50.67	40.33	0	0	0	0	0	0.87	2.70115e-06	no
AT2G29500	12633064	12633163	-	1	1858	0	5.33	0	0	0	13.01	3.10533e-10	yes	no
AT2G30570	13019027	13019126	-	12	19	0	0	0	0	0	1.14	5.91637e-09	yes
AT2G32180	13672249	13672348	-	22.67	12.33	0	0	0	0	0	0.17	0.527611	no
AT2G32650	13851981	13852080	+	40.67	18	0	0	0	0	0	-0.27	0.181512	no
AT2G34040	14377721	14377820	-	16.33	13.67	0	0	0	0	0	1.08	8.7557e-08	yes
AT2G34590	14568801	14568900	-	29.67	25.67	0	0	0	0	0	1.05	1.15368e-07	yes
AT2G36145	15169415	15169514	+	7	12.33	0	0	0	0	0	1.66	6.83095e-07	yes
AT2G37170	15613367	15613466	-	30	42.33	0	0	0	0	0	1.91	9.82922e-09	yes
AT2G37180	15619056	15619155	+	1	35.33	0	0	0	0	0	5.34	1.604e-17	yes
AT2G38040	15921071	15921170	+	43.67	21	0	0	0	0	0	0.06	0.574103	no
AT2G38800	16219060	16219159	+	43	29.33	0	0	0	0	0	0.61	4.23236e-05	no
AT2G39470	16477744	16477843	+	13.67	14.33	0	0	0	0	0	1.43	1.12064e-09	yes
AT2G39730	16570745	16570844	-	153	288.67	0	0	0	0	0	1.9	4.01568e-11	yes
AT2G40000	16700489	16700588	-	10	42.67	0	0	0	0	0	3.56	0.000246112	yes
AT2G40880	17058023	17058122	+	17.67	17	0	0	0	0	0	1.48	3.64948e-09	yes
AT2G41250	17200656	17200755	-	2.67	38	0	0	0	0	0	4.26	1.45404e-14	yes
AT2G41310	17224781	17224880	+	41295.3	37431.7	0	0	0	0	0	1.22	1.64939e-09	yes
AT2G41680	17376154	17376253	-	9	11.67	0	0	0	0	0	1.48	7.72066e-08	yes
AT2G42150	17574580	17574679	+	1	11.33	0	0	0	0	0	7.38	6.75474e-12	yes
AT2G42210	17591761	17591860	+	23.33	14.67	0	0	0	0	0	0.74	6.17337e-06	no
AT2G42220	17593401	17593500	+	18.67	18	0	0	0	0	0	0.85	3.7383e-06	no
AT2G42590	17731829	17731928	-	28	23.67	0	0	0	0	0	0.98	3.25358e-08	no
AT2G42680	17776221	17776320	+	30.33	15	0	0	0	0	0	0.75	0.00027553	no
AT2G42690	17776240	17776339	-	16.33	32.33	0	0	0	0	0	1.88	8.10504e-07	yes
AT2G43030	17895783	17895882	+	54	37.67	0	0	0	0	0	0.73	3.3884e-06	no
AT2G43340	18008566	18008665	+	7.67	21	0	0	0	0	0	2.57	2.49695e-10	yes
AT2G43560	18073858	18073957	-	22.67	28	0	0	0	0	0	1.6	4.29522e-10	yes
AT2G43630	18097389	18097488	+	7.33	14	0	0	0	0	0	1.75	4.35112e-10	yes
AT2G43750	18129434	18129533	-	19	12	0	0	0	0	0	0.45	0.0390574	no
AT2G43820	18153809	18153908	+	17.33	10.67	0	0	0	0	0	0.87	2.86979e-06	no
AT2G44160	18265247	18265346	+	23.33	16.67	0	0	0	0	0	0.51	0.000415737	no
AT2G44650	18419369	18419468	-	23.67	11.67	0	0	0	0	0	0.37	0.0428036	no
AT2G45820	18862952	18863051	-	68	57	0	0	0	0	0	0.5	0.000334044	no
AT2G45960	18911883	18911982	+	14.33	10.33	0	0	0	0	0	0.72	1.25346e-06	no
AT2G46100	18954520	18954619	+	14.33	22	0	0	0	0	0	1.81	5.29523e-10	yes
AT2G46820	19245042	19245141	+	23	33	0	0	0	0	0	1.23	7.24824e-07	yes
AT2G46910	19273903	19274002	+	14.67	11.67	0	0	0	0	0	1.11	1.15824e-07	yes
AT2G47320	19428834	19428933	+	35.67	12.67	0	0	0	0	0	-0.17	0.262201	no
AT2G47380	19441954	19442053	+	10	12	0	0	0	0	0	0.5	0.0272253	no
AT2G47730	19559386	19559485	+	1	26.67	0	0	0	0	0	4.2	9.41922e-12	yes
AT3G02220	412040	412139	-	21.33	11.33	0	0	0	0	0	-0.09	0.649853	no
AT3G02700	581540	581639	-	21.33	15.67	0	0	0	0	0	0.4	0.0266839	no
AT3G02780	602400	602499	-	17	16.33	0	0	0	0	0	0.84	3.76739e-07	no
AT3G03100	705380	705479	-	14.33	12	0	0	0	0	0	0.78	3.84535e-06	no
AT3G03585	6127894	6127993	-	238	183	0	0	0	0	0	0.96	0.00281005	no
AT3G03920	1008994	1009093	-	51	34	0	0	0	0	0	0.57	0.00945894	no
AT3G04550	1227337	1227436	+	45	12.33	0	0	0	0	0	-0.49	0.000713146	no
AT3G05715	11154244	11154343	+	100	68.33	0	0	0	0	0	0.83	0.00316964	no
AT3G05727	1694041	1694140	+	114	29.67	0	0	0	0	0	-0.72	0.000536037	no
AT3G05730	1696609	1696708	+	109	64.67	0	0	0	0	0	0.27	0.392973	no
AT3G05840	1743064	1743163	+	19	11.67	0	0	0	0	0	0.61	4.12126e-05	no
AT3G06900	2178190	2178289	-	8140.33	5638.33	0	0	0	0	0	0.74	0.0371896	no
AT3G07310	2327817	2327916	-	15.33	23.33	0	0	0	0	0	2.11	0.000111132	yes
AT3G07560	2411320	2411419	-	32	25	0	0	0	0	0	0.62	1.24602e-05	no
AT3G08510	2582361	2582460	-	45.67	16.67	0	0	0	0	0	-0.33	0.015801	no
AT3G08520	2586244	2586343	+	178.33	79.33	0	0	0	0	0	0.03	0.859572	no
AT3G08610	2615425	2615524	-	86.33	55.67	0	0	0	0	0	0.69	2.0461e-05	no
AT3G08740	2654621	2654720	-	38	25.33	0	0	0	0	0	0.64	0.000208809	no
AT3G08970	2740450	2740549	+	1	11.33	0	0	0	0	0	7.84	4.40725e-17	yes
AT3G09260	2840476	2840575	-	257.67	40	0	0	0	0	0	-1.31	7.01103e-10	yes
AT3G09640	2958231	2958330	+	1	23	0	0	0	0	0	13.13	3.20416e-08	yes
AT3G09740	2991565	2991664	+	42.33	20.67	0	0	0	0	0	0.15	0.239987	no
AT3G09860	3027151	3027250	+	16.67	10.67	0	0	0	0	0	0.87	1.94518e-06	no
AT3G10020	3090805	3090904	-	1	21.67	0	0	0	0	0	6.98	2.45597e-12	yes
AT3G10060	3103915	3104014	+	24	25.33	0	0	0	0	0	1.38	1.13145e-09	yes
AT3G10850	3397548	3397647	-	71.67	28.33	0	0	0	0	0	0.09	0.440028	no
AT3G11400	3580470	3580569	+	38	14.33	0	0	0	0	0	0.15	0.153168	no
AT3G11930	3777652	3777751	+	13.33	10.33	0	0	0	0	0	1.04	1.95502e-08	yes
AT3G12490	3960400	3960499	-	24.33	18.33	0	0	0	0	0	0.59	0.000160692	no
AT3G12800	4063319	4063418	-	38.33	29.67	0	0	0	0	0	0.87	2.32461e-07	no
AT3G14110	4676117	4676216	-	26.33	12.33	0	0	0	0	0	0.35	0.00554994	no
AT3G14415	4820914	4821013	+	26.33	33	0	0	0	0	0	1.38	2.11804e-07	yes
AT3G14420	4824079	4824178	+	62.67	107	0	0	0	0	0	1.92	1.65074e-09	yes
AT3G15190	5117516	5117615	+	21.33	15.33	0	0	0	0	0	0.52	7.38516e-05	no
AT3G15353	5180641	5180740	-	155.33	97	0	0	0	0	0	0.79	0.00521112	no
AT3G15450	5214025	5214124	+	224	210.33	0	0	0	0	0	1.35	0.0750489	no
AT3G15730	5333646	5333745	+	63.33	27.33	0	0	0	0	0	0.01	0.935715	no
AT3G15770	5341240	5341339	+	2.67	14.33	0	0	0	0	0	2.9	2.9555e-08	yes
AT3G15850	5361086	5361185	+	49.67	64	0	0	0	0	0	1.62	1.43216e-10	yes
AT3G16400	5568446	5568545	+	18	14.33	0	0	0	0	0	1.04	3.50918e-05	yes
AT3G17800	6091109	6091208	-	24.33	70.67	0	0	0	0	0	2.55	6.32624e-11	yes
AT3G17930	6142124	6142223	-	21.33	17	0	0	0	0	0	1.06	3.02657e-07	yes
AT3G18410	6324480	6324579	+	50	24.33	0	0	0	0	0	0.42	0.00852016	no
AT3G18740	6453919	6454018	+	158.33	53.33	0	0	0	0	0	-0.31	0.0383278	no
AT3G19170	6625376	6625475	-	23.33	17.67	0	0	0	0	0	0.89	0.000109613	no
AT3G20770	7260428	7260527	-	52	14.67	0	0	0	0	0	-0.38	0.00391827	no
AT3G22200	7838962	7839061	+	34	13.67	0	0	0	0	0	-0.4	0.00207534	no
AT3G23920	8644350	8644449	+	2.33	29	0	0	0	0	0	4.88	7.77074e-16	yes
AT3G23990	8672479	8672578	+	1	32.33	0	0	0	0	0	3.86	3.14142e-14	yes
AT3G24430	8868582	8868681	-	14.67	15	0	0	0	0	0	1.02	1.95668e-07	yes
AT3G25910	9491031	9491130	+	13	11.33	0	0	0	0	0	1.01	2.98214e-06	yes
AT3G26650	9796946	9797045	+	17	21.67	0	0	0	0	0	1.36	3.40324e-10	yes
AT3G26950	9941106	9941205	-	9.67	10.67	0	0	0	0	0	0.83	2.79476e-05	no
AT3G27050	9978094	9978193	-	18	30.33	0	0	0	0	0	1.76	1.27758e-09	yes
AT3G27110	10000131	10000230	+	8	14.33	0	0	0	0	0	1.96	5.32726e-10	yes
AT3G27770	10285656	10285755	-	107.33	36	0	0	0	0	0	-0.13	0.471443	no
AT3G28710	10772870	10772969	-	18.67	12	0	0	0	0	0	0.58	0.000139077	no
AT3G28740	10788697	10788796	-	1	17.33	0	0	0	0	0	4.24	7.43559e-08	yes
AT3G30775	12448635	12448734	-	12.67	10	0	0	0	0	0	0.75	0.00324782	no
AT3G46070	16920444	16920543	-	1	13	0	0	0	0	0	9.43	2.29159e-08	yes
AT3G46430	17088654	17088753	+	34.33	14.33	0	0	0	0	0	0.17	0.279763	no
AT3G46780	17231130	17231229	+	20	15	0	0	0	0	0	1.3	1.09349e-09	yes
AT3G47430	17481701	17481800	+	1	11.33	0	0	0	0	0	3.03	2.57741e-08	yes
AT3G48880	18129152	18129251	+	6.33	16	0	0	0	0	0	2.03	1.19641e-10	yes
AT3G50820	18890873	18890972	-	94	185	0	0	0	0	0	2.13	6.75474e-12	yes
AT3G50970	18941512	18941611	+	1	11.67	0	0	0	0	0	4.92	3.75986e-08	yes
AT3G51730	19188634	19188733	+	21.33	20.67	0	0	0	0	0	1.29	4.52455e-07	yes
AT3G51840	19225359	19225458	-	36.33	29	0	0	0	0	0	1.01	6.95237e-07	yes
AT3G51880	19246935	19247034	-	34.67	21	0	0	0	0	0	0.53	0.00110711	no
AT3G52220	19369361	19369460	-	13.33	13.33	0	0	0	0	0	1.23	1.43909e-08	yes
AT3G52560	19494368	19494467	-	22.67	11.67	0	0	0	0	0	0.32	0.00886792	no
AT3G52880	19601166	19601265	-	9.33	14.33	0	0	0	0	0	1.33	3.85053e-10	yes
AT3G54210	20067539	20067638	-	19	16.33	0	0	0	0	0	1.22	1.47536e-07	yes
AT3G54300	20108206	20108305	-	17.33	12	0	0	0	0	0	0.84	9.11218e-06	no
AT3G54500	20175369	20175468	-	9.33	24	0	0	0	0	0	2.23	3.41981e-08	yes
AT3G54890	20339503	20339602	-	364.67	439.67	0	0	0	0	0	1.53	3.18665e-08	yes
AT3G55040	20398537	20398636	-	10.67	12.33	0	0	0	0	0	1.14	1.83901e-06	yes
AT3G55770	20705242	20705341	+	31.33	18.33	0	0	0	0	0	0.3	0.0216082	no
AT3G56130	20829171	20829270	+	24.67	10	0	0	0	0	0	-0.19	0.191626	no
AT3G56310	20885816	20885915	+	25.67	17.67	0	0	0	0	0	0.3	0.0248974	no
AT3G56910	21069410	21069509	-	73	47.33	0	0	0	0	0	0.53	0.000112217	no
AT3G56940	21078344	21078443	+	11.33	20.67	0	0	0	0	0	1.54	1.21257e-09	yes
AT3G59940	22144340	22144439	+	9.67	22.67	0	0	0	0	0	1.94	3.7862e-06	yes
AT3G60340	22306413	22306512	+	14	14.67	0	0	0	0	0	0.95	1.26337e-06	no
AT3G62190	23022674	23022773	+	11	15	0	0	0	0	0	2	8.03209e-10	yes
AT3G62410	23091481	23091580	+	14.67	37	0	0	0	0	0	2.43	6.39101e-12	yes
AT3G62420	23091585	23091684	-	21.33	26	0	0	0	0	0	1.48	7.31813e-08	yes
AT3G62530	23133199	23133298	+	17	10.33	0	0	0	0	0	0.85	1.47887e-05	no
AT3G62550	23137074	23137173	+	108.33	45	0	0	0	0	0	0.1	0.901061	no
AT3G63140	23326866	23326965	-	59	52.33	0	0	0	0	0	1.04	1.68053e-06	yes
AT3G63520	23455979	23456078	+	24.67	19	0	0	0	0	0	0.71	4.29893e-05	no
AT4G00300	130232	130331	+	31.33	14.33	0	0	0	0	0	-0.36	0.0876274	no
AT4G01050	458411	458510	+	12	11.33	0	0	0	0	0	1.25	1.09349e-09	yes
AT4G01800	770721	770820	-	16.67	10	0	0	0	0	0	0.42	0.00466494	no
AT4G01870	808375	808474	-	24	13.67	0	0	0	0	0	0.72	0.117487	no
AT4G01940	841988	842087	-	25.33	20.33	0	0	0	0	0	0.91	2.51609e-07	no
AT4G02080	922660	922759	+	14	12.33	0	0	0	0	0	0.16	0.384336	no
AT4G02890	1278529	1278628	-	28.67	125.67	0	0	0	0	0	3.65	5.74209e-15	yes
AT4G03280	1441764	1441863	+	182.67	144.67	0	0	0	0	0	0.95	2.93254e-07	no
AT4G04465	1445730	1445829	-	44	24	0	0	0	0	0	0.43	0.359825	no
AT4G04615	1483020	1483119	-	1474	1005.33	0	0	0	0	0	1.11	0.0195081	yes
AT4G06375	9096433	9096532	+	244	233	0	0	0	0	0	1.22	3.80451e-07	yes
AT4G07635	13333202	13333301	-	77.33	49	0	0	0	0	0	0.64	0.148857	no
AT4G08230	5187784	5187883	-	4.33	16.67	0	0	0	0	0	3.23	2.38006e-13	yes
AT4G09000	5777382	5777481	+	27	10	0	0	0	0	0	-0.37	0.00180748	no
AT4G09010	5777396	5777495	-	54	58.67	0	0	0	0	0	1.51	3.94041e-10	yes
AT4G09135	16754832	16754931	+	63	42.33	0	0	0	0	0	0.81	0.0120203	no
AT4G09800	6175101	6175200	+	53.33	24.33	0	0	0	0	0	0.61	2.81031e-05	no
AT4G11150	6801862	6801961	+	51.67	41.33	0	0	0	0	0	1.1	6.56062e-09	yes
AT4G11660	7044609	7044708	+	1	11.67	0	0	0	0	0	5.77	1.05848e-16	yes
AT4G13010	7602655	7602754	+	4.67	10	0	0	0	0	0	1.89	9.0354e-11	yes
AT4G13590	7901215	7901314	-	19	13.67	0	0	0	0	0	0.59	0.000562909	no
AT4G14710	8424666	8424765	-	26	18.67	0	0	0	0	0	0.82	4.76418e-06	no
AT4G14880	8517959	8518058	-	17.67	11	0	0	0	0	0	0.66	5.4668e-06	no
AT4G15420	8826053	8826152	+	1	28.33	0	0	0	0	0	5.31	2.63522e-16	yes
AT4G15545	8877700	8877799	+	13	13	0	0	0	0	0	1.52	0.000162273	yes
AT4G15680	8932218	8932317	+	1	17.33	0	0	0	0	0	3.24	3.13003e-10	yes
AT4G15760	8972648	8972747	-	29.33	26	0	0	0	0	0	1.55	3.25943e-05	yes
AT4G16410	9261865	9261964	-	10	10.67	0	0	0	0	0	1.39	1.17017e-07	yes
AT4G17830	9918144	9918243	+	8.33	10.67	0	0	0	0	0	0.96	1.40837e-06	no
AT4G17840	9918051	9918150	-	8	21.33	0	0	0	0	0	2.57	3.47445e-11	yes
AT4G19640	10687195	10687294	-	14	10.33	0	0	0	0	0	0.99	1.06827e-06	no
AT4G19860	10777511	10777610	-	14.67	11.33	0	0	0	0	0	1.51	0.000115755	yes
AT4G21810	11575095	11575194	-	8.67	13.67	0	0	0	0	0	2.25	4.28941e-11	yes
AT4G21990	11657007	11657106	-	10.33	16.67	0	0	0	0	0	2.12	1.46812e-05	yes
AT4G22740	11943848	11943947	-	1	11.67	0	0	0	0	0	2.46	4.97305e-10	yes
AT4G24280	12593701	12593800	+	1	12.33	0	0	0	0	0	2.38	2.18269e-13	yes
AT4G25200	12918011	12918110	+	1	146.33	0	0	0	0	0	15.32	2.82646e-09	yes
AT4G26288	13308207	13308306	+	1	10.33	0	0	0	0	0	3.12	1.0942e-05	yes
AT4G26780	13484838	13484937	-	10	65	0	0	0	0	0	4.48	5.31668e-11	yes
AT4G27670	13818824	13818923	-	1	199.67	0	0	0	0	0	14.05	2.12885e-16	yes
AT4G27700	13826373	13826472	-	4.33	11.33	0	0	0	0	0	1.94	1.9407e-07	yes
AT4G28390	14041287	14041386	-	1	11.33	0	0	0	0	0	4.14	6.69352e-13	yes
AT4G28750	14202757	14202856	-	132.67	156	0	0	0	0	0	1.43	4.63872e-10	yes
AT4G29350	14451295	14451394	+	14.67	17	0	0	0	0	0	0.71	4.41064e-05	no
AT4G29905	14626920	14627019	-	20.67	149.67	0	0	0	0	0	3.41	2.32494e-08	yes
AT4G30390	14862008	14862107	-	5	12.33	0	0	0	0	0	2.89	6.46757e-07	yes
AT4G30920	15046456	15046555	-	41.33	25.67	0	0	0	0	0	0.5	0.000135458	no
AT4G31290	15188385	15188484	+	22.67	10.33	0	0	0	0	0	-0.05	0.74269	no
AT4G32208	15558504	15558603	-	5.33	270.33	0	0	0	0	0	7.39	5.26072e-07	yes
AT4G32930	15900190	15900289	+	12	12	0	0	0	0	0	0.89	6.05745e-05	no
AT4G33010	15926651	15926750	-	10.67	10.33	0	0	0	0	0	1.4	3.49762e-06	yes
AT4G33580	16141525	16141624	+	25.33	13	0	0	0	0	0	0.43	0.00184831	no
AT4G33666	16169436	16169535	+	1	10	0	0	0	0	0	3.67	7.74281e-07	yes
AT4G33680	16171680	16171779	-	15	10.67	0	0	0	0	0	0.87	2.04831e-05	no
AT4G34450	16476922	16477021	+	23.67	13	0	0	0	0	0	0.05	0.637836	no
AT4G34620	16534854	16534953	-	136.67	112	0	0	0	0	0	0.93	4.81122e-08	no
AT4G37610	17670480	17670579	-	5.33	12.33	0	0	0	0	0	1.79	1.07168e-07	yes
AT4G37830	17787523	17787622	-	49.67	35.33	0	0	0	0	0	0.7	0.000290686	no
AT4G37930	17831730	17831829	-	310.33	337.67	0	0	0	0	0	1.51	1.27287e-10	yes
AT4G38740	18083394	18083493	-	19.33	15.67	0	0	0	0	0	1.04	1.30847e-06	yes
AT4G38932	18151826	18151925	-	32.67	24	0	0	0	0	0	0.72	0.00204753	no
AT4G38970	18163495	18163594	-	3.33	11	0	0	0	0	0	1.78	1.74633e-10	yes
AT4G39540	18380318	18380417	+	11	10.33	0	0	0	0	0	0.55	0.00241163	no
AT5G00660	22455181	22455280	+	53.67	20.33	0	0	0	0	0	-0.06	0.888996	no
AT5G02120	419674	419773	+	24.33	62	0	0	0	0	0	2.56	1.57227e-12	yes
AT5G02380	506497	506596	-	259.67	229.33	0	0	0	0	0	1.01	1.1301e-07	yes
AT5G02530	564084	564183	-	36.67	13.33	0	0	0	0	0	-0.07	0.650583	no
AT5G02575	5449430	5449529	+	366	372.67	0	0	0	0	0	1.29	2.7606e-07	yes
AT5G02645	5674169	5674268	-	32.33	14.33	0	0	0	0	0	1.61	9.08983e-06	yes
AT5G02840	651880	651979	+	6.67	13.67	0	0	0	0	0	2.16	7.78124e-11	yes
AT5G02960	693078	693177	-	39	20.67	0	0	0	0	0	0.11	0.462847	no
AT5G03660	940016	940115	+	17.67	10	0	0	0	0	0	0.33	0.0139215	no
AT5G03990	1077450	1077549	+	1	17	0	0	0	0	0	4.18	9.31799e-12	yes
AT5G04085	8972465	8972564	-	403	273.33	0	0	0	0	0	0.81	0.0348542	no
AT5G04105	8972807	8972906	-	855.67	631.33	0	0	0	0	0	0.86	0.00812679	no
AT5G04305	9494081	9494180	-	962	626.67	0	0	0	0	0	0.84	0.0215013	no
AT5G04430	1250247	1250346	-	25.33	17	0	0	0	0	0	0.72	7.85836e-07	no
AT5G04455	9832641	9832740	+	372.33	259.33	0	0	0	0	0	0.78	0.0164898	no
AT5G05220	1550923	1551022	+	1	11	0	0	0	0	0	11.13	0.000395664	yes
AT5G06220	1885544	1885643	+	10.67	12	0	0	0	0	0	0.96	7.41999e-08	no
AT5G07020	2180500	2180599	-	11.33	18.33	0	0	0	0	0	1.8	3.43768e-10	yes
AT5G07105	19624770	19624869	+	99.67	63.67	0	0	0	0	0	0.65	0.137171	no
AT5G07330	2316775	2316874	+	1	18.33	0	0	0	0	0	7.82	5.51443e-13	yes
AT5G08155	21990709	21990808	+	620.67	525.67	0	0	0	0	0	0.88	0.0166339	no
AT5G08495	22828604	22828703	+	57	63	0	0	0	0	0	1.35	8.27821e-06	yes
AT5G08530	2759316	2759415	-	29	21.67	0	0	0	0	0	0.81	3.76739e-07	no
AT5G09585	2975109	2975208	+	1711	1476.67	0	0	0	0	0	1.11	1.32048e-07	yes
AT5G09590	2978651	2978750	+	5.67	298	0	0	0	0	0	7.37	2.89135e-14	yes
AT5G09650	2991148	2991247	-	23.67	21.33	0	0	0	0	0	0.86	2.04237e-05	no
AT5G09660	2993410	2993509	-	25	38.67	0	0	0	0	0	1.54	2.58603e-10	yes
AT5G09935	26949763	26949862	+	1935.33	1618	0	0	0	0	0	1	1.05865e-05	no
AT5G10695	3378122	3378221	+	1	75.33	0	0	0	0	0	8.48	1.53588e-08	yes
AT5G10980	3472404	3472503	-	37.67	12	0	0	0	0	0	0.36	0.0541335	no
AT5G11480	3669192	3669291	-	24	15	0	0	0	0	0	0.83	3.88752e-05	no
AT5G12020	3882230	3882329	-	1	57.33	0	0	0	0	0	13.2	9.34142e-17	yes
AT5G16010	5229018	5229117	+	11	17.67	0	0	0	0	0	1.89	2.92443e-11	yes
AT5G16150	5275716	5275815	+	40.33	26.67	0	0	0	0	0	0.17	0.309505	no
AT5G16650	5463176	5463275	-	17.67	22	0	0	0	0	0	2.01	2.65961e-08	yes
AT5G16830	5532845	5532944	-	7.33	12.33	0	0	0	0	0	1.65	4.40254e-09	yes
AT5G17050	5607787	5607886	-	10.33	11.67	0	0	0	0	0	2.44	1.00038e-09	yes
AT5G17280	5686796	5686895	+	11.67	20	0	0	0	0	0	1.29	2.50711e-05	yes
AT5G17380	5724758	5724857	-	23	10.33	0	0	0	0	0	0.63	5.81072e-05	no
AT5G17400	5728788	5728887	-	10	19.67	0	0	0	0	0	2.5	2.79468e-10	yes
AT5G17840	5895652	5895751	-	29.33	10	0	0	0	0	0	-0.09	0.615813	no
AT5G19220	6463823	6463922	-	36.33	38.33	0	0	0	0	0	1.36	1.82531e-09	yes
AT5G19780	6689072	6689171	+	37.67	10.67	0	0	0	0	0	-0.97	4.01425e-07	no
AT5G19855	6711942	6712041	-	16.33	27.67	0	0	0	0	0	1.96	3.50775e-11	yes
AT5G20150	6803556	6803655	+	10.33	19	0	0	0	0	0	2.16	0.001807	yes
AT5G20500	6939749	6939848	+	24.67	13	0	0	0	0	0	0.33	0.0897874	no
AT5G21430	7223540	7223639	+	8.33	11.33	0	0	0	0	0	1.8	3.59126e-11	yes
AT5G24610	8429154	8429253	+	14.67	14.67	0	0	0	0	0	0.93	0.000172062	no
AT5G24690	8455456	8455555	-	15.67	12	0	0	0	0	0	0.56	3.05517e-05	no
AT5G24735	8468330	8468429	-	62.33	28.67	0	0	0	0	0	0.03	0.862344	no
AT5G25460	8865578	8865677	+	102	13	0	0	0	0	0	-1.52	4.95633e-10	yes
AT5G27660	9789467	9789566	-	61	46	0	0	0	0	0	3.05	4.58156e-11	yes
AT5G27860	9874717	9874816	-	12.33	11	0	0	0	0	0	-0.44	0.0093029	no
AT5G35360	13588397	13588496	+	43.33	21.67	0	0	0	0	0	0.14	0.259883	no
AT5G38520	15423332	15423431	+	2.33	12.67	0	0	0	0	0	2.24	1.49609e-11	yes
AT5G39590	15853891	15853990	+	33.67	20.33	0	0	0	0	0	0.18	0.191259	no
AT5G39600	15853928	15854027	-	19	10.33	0	0	0	0	0	0.03	0.926184	no
AT5G40395	16166179	16166278	-	29.67	23	0	0	0	0	0	0.94	0.0161374	no
AT5G41471	16598806	16598905	+	143.33	98.33	0	0	0	0	0	0.76	0.0339785	no
AT5G43170	17330944	17331043	-	2.67	10.67	0	0	0	0	0	3.2	5.58019e-10	yes
AT5G43780	17589393	17589492	-	13	10.67	0	0	0	0	0	0.49	0.00040671	no
AT5G43940	17686435	17686534	+	43.33	21.67	0	0	0	0	0	0.51	0.00105127	no
AT5G45410	18401907	18402006	-	22.33	20.33	0	0	0	0	0	0.78	2.54681e-06	no
AT5G45430	18411878	18411977	+	13	10	0	0	0	0	0	0.66	2.15719e-05	no
AT5G47110	19133985	19134084	-	40.33	16	0	0	0	0	0	0.33	0.00919613	no
AT5G47830	19372820	19372919	-	1	21.33	0	0	0	0	0	5.79	1.63677e-16	yes
AT5G48300	19572705	19572804	+	19.33	21.67	0	0	0	0	0	1.37	5.92927e-10	yes
AT5G48412	19623515	19623614	-	32.33	13	0	0	0	0	0	0	0.991475	no
AT5G48760	19771098	19771197	-	21.67	11	0	0	0	0	0	-0.11	0.583242	no
AT5G48810	19789066	19789165	-	43	32.67	0	0	0	0	0	0.66	1.2466e-05	no
AT5G49910	20306370	20306469	+	7	22.67	0	0	0	0	0	2.76	2.38032e-11	yes
AT5G50250	20452486	20452585	-	18.67	11.67	0	0	0	0	0	0.87	1.12776e-05	no
AT5G50920	20715452	20715551	-	126	62	0	0	0	0	0	0.54	5.05192e-05	no
AT5G51130	20783972	20784071	+	2.67	12.33	0	0	0	0	0	3.02	1.09228e-10	yes
AT5G51720	21010246	21010345	+	4	14	0	0	0	0	0	2.71	1.59864e-05	yes
AT5G51970	21113304	21113403	+	40	18.33	0	0	0	0	0	0.45	0.00110053	no
AT5G52100	21172247	21172346	+	13.33	11.33	0	0	0	0	0	1.27	2.12036e-06	yes
AT5G53560	21760479	21760578	+	104.67	54.67	0	0	0	0	0	0.09	0.408019	no
AT5G54075	21945348	21945447	-	364	294.67	0	0	0	0	0	0.97	0.00133221	no
AT5G54170	21984877	21984976	-	4	17	0	0	0	0	0	3.01	2.46251e-10	yes
AT5G54270	22039469	22039568	+	43	69	0	0	0	0	0	1.95	5.65343e-09	yes
AT5G56010	22684153	22684252	+	1	15.67	0	0	0	0	0	4.59	1.16339e-08	yes
AT5G56030	22689572	22689671	+	12.67	532.33	0	0	0	0	0	6.33	3.08736e-15	yes
AT5G57040	23083897	23083996	-	31.33	44	0	0	0	0	0	1.85	5.01639e-10	yes
AT5G57655	23349966	23350065	+	72.67	11.33	0	0	0	0	0	-0.96	7.12854e-05	no
AT5G58020	23486719	23486818	+	15	24.33	0	0	0	0	0	1.92	5.08712e-10	yes
AT5G58200	23551953	23552052	+	29.67	16.33	0	0	0	0	0	0.44	0.00830655	no
AT5G58590	23680062	23680161	-	8.33	14.33	0	0	0	0	0	2.1	4.20247e-11	yes
AT5G58800	23745882	23745981	-	8.67	13.33	0	0	0	0	0	1.54	3.09945e-07	yes
AT5G58870	23769785	23769884	-	8.33	10.67	0	0	0	0	0	1.57	6.84161e-10	yes
AT5G59720	24063201	24063300	+	1	455	0	0	0	0	0	13.55	2.68783e-10	yes
AT5G60600	24363386	24363485	+	47.33	37.67	0	0	0	0	0	0.92	4.1237e-08	no
AT5G61410	24683605	24683704	-	18.67	14.33	0	0	0	0	0	1.3	4.41072e-08	yes
AT5G62300	25021199	25021298	-	43.67	19	0	0	0	0	0	0.09	0.521743	no
AT5G62790	25214124	25214223	-	33	37.33	0	0	0	0	0	1.64	9.18771e-10	yes
AT5G64040	25628520	25628619	-	39.67	51.67	0	0	0	0	0	1.12	2.62879e-07	yes
AT5G64350	25734589	25734688	-	52.67	45.33	0	0	0	0	0	0.83	2.97033e-06	no
AT5G65220	26062583	26062682	+	84.33	77.67	0	0	0	0	0	0.82	3.27153e-07	no
AT5G65260	26080221	26080320	-	7.33	11.67	0	0	0	0	0	0.78	1.09295e-05	no
AT5G65630	26225831	26225930	-	36	16	0	0	0	0	0	0.19	0.244743	no
AT5G66040	26411256	26411355	+	28.33	13.33	0	0	0	0	0	0.17	0.333774	no
AT5G66052	26416825	26416924	+	84.33	12	0	0	0	0	0	-1.31	4.87868e-07	yes
AT5G66090	26427073	26427172	+	9.33	12.33	0	0	0	0	0	2.01	5.91637e-09	yes
AT5G66120	26431375	26431474	-	14	10.33	0	0	0	0	0	0.7	0.000197942	no
AT5G67590	26959458	26959557	+	22.33	15.67	0	0	0	0	0	0.73	5.13106e-06	no
AT2G05765	2184566	2184665	-	286.33	282.67	6.33	3	0.02	0.01	-0.01	1.29	6.40155e-07	yes	no	snoRNA
AT2G35410	14899651	14899750	+	27	16.33	4	2	0.11	0.11	-0.01	0.69	8.06043e-05	no	no
AT2G44100	18244909	18245008	+	75.67	29.67	19.67	7	0.26	0.25	-0.01	0.22	0.0572182	no	no		TTS misannotation
AT4G03925	687954	688053	+	205.33	107.33	2	0	0.01	0	-0.01	0.35	0.341565	no
AT4G39364	18305437	18305536	+	25	28	6.67	9	0.32	0.31	-0.01	1.44	0.000874267	yes	no	snoRNA
AT5G02565	5449071	5449170	+	816.33	803	3.67	0	0.01	0	-0.01	1.26	1.09791e-09	yes
AT5G07095	19624588	19624687	+	3587.33	3094.33	93.67	59	0.03	0.02	-0.01	1.1	3.60548e-06	yes	no	snoRNA
AT5G14545	4691038	4691137	+	15	32.67	18.33	40.33	1.27	1.26	-0.01	2.41	5.81276e-05	yes	no	miRNA	gene in a bigger gene
AT2G07629	3312872	3312971	-	184	146.33	230	180.67	1.25	1.23	-0.02	1.69	1.05749e-06	yes	no		duplicated mitochondrial genome region
AT2G07674	3269807	3269906	+	75.33	73	261.67	250.67	3.47	3.45	-0.02	1.45	0.000450077	yes	no		duplicated mitochondrial genome region
AT2G35830	15053177	15053276	+	33	44	2.33	2	0.06	0.04	-0.02	1.99	1.41876e-10	yes	no
AT2G38230	16012416	16012515	+	109	88.67	2.33	0	0.02	0	-0.02	1.01	7.69631e-06	yes
AT2G41430	17270443	17270542	+	85.33	54	1.67	0	0.02	0	-0.02	0.34	0.00461374	no
AT2G44730	18437332	18437431	-	19.67	13.67	13.33	7.67	0.7	0.68	-0.02	0.7	0.000816672	no	no		TTS misannotation
AT3G47470	17493342	17493441	-	201.33	364.33	3.67	0	0.02	0	-0.02	1.92	7.49215e-11	yes
AT1G74560	28017583	28017682	-	37.33	12	1.67	0	0.03	0	-0.03	-0.34	0.231413	no
AT2G07698	3364028	3364127	+	1237	1154.33	512.33	446	0.41	0.39	-0.03	1.04	3.13186e-08	yes	no		duplicated mitochondrial genome region
AT2G44310	18309727	18309826	+	47	42.67	4.33	3.33	0.09	0.07	-0.03	0.88	7.86068e-06	no	no
AT4G03905	687893	687992	+	209	110	107	54	0.52	0.49	-0.03	0.52	0.058588	no	no	snoRNA
AT5G07725	20795729	20795828	+	309.33	217.67	9.33	0	0.03	0	-0.03	0.77	0.03461	no
AT5G08865	23683306	23683405	-	119.67	109.33	9.33	5.33	0.08	0.05	-0.03	1.11	8.33296e-05	yes	no	snoRNA
AT5G21020	7139562	7139661	+	117.67	60	3.67	0	0.03	0	-0.03	0.33	0.0202808	no
AT1G07897	19981466	19981565	+	74	39.33	9.33	4.67	0.15	0.11	-0.04	0.4	0.279383	no	no	snoRNA
AT1G09867	29911239	29911338	-	209.67	137.67	6.33	0	0.04	0	-0.04	0.69	0.0172468	no
AT1G09533	28212258	28212357	+	145.33	102	7	0	0.05	0	-0.05	0.8	0.00895764	no
AT1G79920	30059301	30059400	-	35.67	301	27	212.33	0.76	0.71	-0.05	4.64	8.05822e-17	yes	no	HSP70-15	TTS misannotation
AT2G07798	3361003	3361102	+	16.33	21.33	14	17	0.85	0.79	-0.05	1.53	0.00308704	yes	no		duplicated mitochondrial genome region
AT3G07715	17445230	17445329	+	231	157.33	20.67	7.33	0.1	0.05	-0.05	0.85	0.0528752	no	no	snoRNA
AT4G05631	2990005	2990104	-	142	98.67	29	16	0.21	0.16	-0.05	0.69	1.30754e-05	no	no		TTS misannotation
AT5G65010	25972476	25972575	+	96.33	37	4.67	0	0.05	0	-0.05	-0.05	0.819254	no
AT2G03865	7406	7505	+	413878	376313	79589.3	48453.3	0.18	0.12	-0.06	0.63	0.620115	no	no		TTS misannotation
AT2G05375	3495261	3495360	+	23.67	56.33	20	45	0.85	0.79	-0.06	2.32	1.37729e-06	yes	no		TTS misannotation
AT2G01021	6573	6672	+	87114.7	67323	171097	130370	1.91	1.85	-0.07	0.99	0.47076	no	no		TTS misannotation
AT2G05225	3337797	3337896	+	32.67	30.33	51.33	47.33	1.65	1.58	-0.07	1.36	2.52126e-05	yes	no		duplicated mitochondrial genome region
AT2G47840	19594186	19594285	-	21	13	2	0	0.07	0	-0.07	0.17	0.363031	no
AT3G21805	7682353	7682452	+	52	41.33	3	0	0.07	0	-0.07	0.96	0.00442645	no
AT2G46600	19136501	19136600	+	32	26.67	2.67	0	0.08	0	-0.08	0.92	0.00177994	no
AT3G06355	14199977	14200076	+	71395.3	63366	43351	30972.7	0.81	0.73	-0.08	0.06	0.938929	no			Too many reads
AT3G27865	10328502	10328601	+	149.67	87.33	9.33	0	0.08	0	-0.08	0.52	0.141879	no
AT2G23670	10063154	10063253	-	23.67	10.67	2	0	0.09	0	-0.09	0.55	0.00768089	no
AT1G04227	1009257	1009356	+	57	35.67	3.67	0	0.1	0	-0.1	0.58	0.108151	no
AT5G00750	142345	142444	-	21.33	13.67	2	0	0.11	0	-0.11	0.54	0.167973	no
AT3G04640	1260905	1261004	-	3	17	1.67	1.67	0.24	0.11	-0.13	2.64	7.49904e-05	yes	no
AT3G50825	18893403	18893502	-	64.67	45.33	12.33	4.67	0.24	0.1	-0.13	0.72	0.0328972	no	no	snoRNA
AT3G05335	10328974	10329073	+	67.33	40.67	11.67	2	0.2	0.05	-0.14	0.59	0.102922	no	no	snoRNA
AT4G16150	9153193	9153292	+	24.33	11.67	7.67	2.33	0.32	0.17	-0.15	-0.02	0.865767	no	no
AT5G24930	8590850	8590949	+	160	158	136.67	112	0.86	0.71	-0.15	1.18	8.99249e-08	yes	no		TTS misannotation
AT5G51174	20795952	20796051	+	83.33	53.67	11.33	0	0.15	0	-0.15	0.63	0.0554917	no
AT2G05385	3496922	3497021	+	20.33	35.67	18.67	26.67	0.91	0.75	-0.16	2.06	0.0041665	yes	no		TTS misannotation
AT4G39361	18304911	18305010	+	22.67	26.67	16.67	14.67	0.72	0.56	-0.16	1.59	0.000136807	yes	no	snoRNA
AT1G06233	10300354	10300453	+	38	22.67	33.67	15.67	0.91	0.72	-0.19	0.46	0.205888	no	no	snoRNA
AT2G35750	15029828	15029927	-	71.67	42.33	79	37.67	1.09	0.9	-0.19	-0.23	0.463041	no	no
AT2G07715	3413062	3413161	+	34	42.67	48.67	52.67	1.43	1.23	-0.2	1.32	7.80098e-06	yes	no		duplicated mitochondrial genome region
AT1G06243	10300600	10300699	+	48	24	14	1.67	0.31	0.09	-0.22	0.41	0.279379	no	no	snoRNA
AT1G09467	27984974	27985073	-	35	10	15.67	3.67	0.43	0.22	-0.22	-0.5	0.255418	no	no	snoRNA
AT2G08725	14894874	14894973	-	27	12.33	4.67	0	0.22	0	-0.22	0.19	0.6372	no
AT3G47347	17445787	17445886	+	34.67	16.33	16.33	4.33	0.49	0.25	-0.24	0.26	0.493294	no	no	snoRNA
AT3G07725	17445553	17445652	+	24.67	10.67	6.33	0	0.25	0	-0.25	0	0.995713	no
AT5G10550	3332994	3333093	-	24.33	62.33	31.67	63.67	1.3	1.02	-0.28	2.39	1.30167e-10	yes	no		TTS misannotation
AT4G09845	18305111	18305210	+	39.33	33	70	47.67	1.74	1.45	-0.29	1.05	0.00241852	yes	no	snoRNA
AT1G23870	8435557	8435656	+	17	14	16.33	7.33	0.92	0.42	-0.5	1.41	0.000568199	yes	no		TTS misannotation
AT4G04475	1445996	1446095	-	10.33	17.33	20.67	26.33	2.11	1.61	-0.5	1.74	0.00170906	yes	no	snoRNA
AT2G01008	3074	3173	+	299.67	106	1222	371	4.08	3.56	-0.53	0.76	0.0015865	no	no		close to downstream gene
AT3G06345	14197048	14197147	+	589.33	218.67	2526.67	781.67	4.27	3.59	-0.68	0.29	0.155063	no	no		TTS misannotation
AT2G07774	3303765	3303864	-	97.67	37.33	176.33	49.33	2	1.31	-0.69	0.72	0.0210223	no	no		duplicated mitochondrial genome region
AT2G00460	3314047	3314146	-	140.33	139	2712.67	2585.67	19.35	18.61	-0.74	1.7	4.6684e-08	yes	no		duplicated mitochondrial genome region
AT5G42070	16818983	16819082	-	9	16.33	6.67	1.67	0.85	0.1	-0.75	2.08	1.37546e-08	yes	no		close to downstream gene
AT4G03295	1445878	1445977	-	21	26.67	46.33	31	2.27	1.15	-1.12	1.46	0.000303652	yes	no	snoRNA
AT5G37260	14751343	14751442	-	2.33	11.67	3.33	8.67	2	0.7	-1.3	2.36	1.19451e-08	yes	no		TTS misannotation
AT3G06365	14204109	14204208	+	3.67	95.33	6.67	98.67	4.3	1.04	-3.26	1.16	0.200784	no	no		TTS misannotation
