## Supplemental Table 10 for "A temperature sensitive mutation in the CstF77 subunit of the polyadenylation complex reveals the critical function of mRNA 3’ end formation for a robust heat stress response in plants"

### Sheet: Sheet1
Table S10. Oligonucleotides used in this study (5' to 3' direction)
Primers used for a construct used in complementation test
CSTF-3	TGTTCCTAAATCCTAACAGAACGA
CSTF-4	GCACAGAGGTAATCAAGGAGA
Primers used for RT-PCR
Target	Primer 1	Primer 2
HSP101	TCGTTACATAACTGGTCGGC	CATATCTTCGTTCTGCCTCCTGC
HSP17.6A, AT1G59860	TGATTTGAGTTCTCTCTGGGTCT	CAAATACACACATTTCTCCACCA
UBQ10, AT4G05320	GATCTTTGCCGGAAAACAATTGGAGGATGGT	CGACTTGTCATTAGAAAGAAAGAGATAACAGG
ACT2, AT3G18780	CGTACAACCGGTATTGTGCTGG	GGGCATCTGAATCTCTCAGC
